# PIWIL4 regulates gene expression and piRNA levels in RSV-infected airway epithelial cells

**DOI:** 10.64898/2025.12.05.692659

**Authors:** Tiziana Corsello, Tianshuang Liu, Andrzej S Kudlicki, Yuanyi Zhang, Nicholas Dillman, Sehar Fazal, Roberto P Garofalo, Antonella Casola

## Abstract

Respiratory syncytial virus (RSV) is a leading cause of acute lower respiratory tract infections with significant morbidity and mortality in young children, the elderly and immunocompromised hosts. Despite its clinical burden, no effective RSV vaccine or therapy exists for infants, only prophylactic treatment. Small non-coding RNAs have emerged as important regulators of host-pathogen interactions. PIWI-interacting RNAs (piRNAs) are a distinct class of small non-coding RNAs known for maintaining the genome complexity and integrity in gonadal cells. However, there is growing evidence of their role in controlling gene expression in somatic cells. The biogenesis and function of piRNAs is associated with P-element Induced Wimpy testis (Piwi) proteins, whose function in the respiratory epithelium in response to infections remains largely unexplored. Here, we characterize the expression and function of the Piwi-like protein PIWIL4 in the context of RSV infection. We found that PIWIL4 is expressed in both primary and immortalized small airway epithelial cells and is significantly induced at the mRNA and protein levels following RSV infection or poly I:C stimulation, a proxy of viral infection. Immunofluorescence microscopy revealed that PIWIL4 was primarily nuclear in uninfected cells but translocated to the cytoplasm upon RSV exposure. While siRNA-mediated knockdown of PIWIL4 did not significantly affect RSV replication, it led to decreased secretion of several cytokines, chemokines and growth factors, indicating a role in modulating host innate immune responses. Transcriptomic analysis of PIWIL4-silenced iSAE cells showed significant changes in gene expression both in basal conditions and upon RSV infection. Ingenuity Pathway analysis of differentially expressed genes underscored the role of PIWIL4 in modulation of interferon signaling, cytokine production, stress and metabolic responses, as well as airway remodeling pathways. Silencing of PIWIL4 also resulted in global alteration of piRNA expression both in uninfected and infected cells. However, the predicted targets of the differentially expressed piRNAs had limited overlap with the differentially expressed genes identified by transcriptomics, suggesting a function of PIWIL4 in regulating airway epithelial cell responses at least in part independent of piRNAs. Taken together, our study uncovers an important role for PIWIL4 in somatic cells and position it as a key regulator of airway epithelial innate immunity. A better understanding of the mechanisms by which PIWIL4 affects host cells responses following a pathogen exposure may identify novel therapeutic strategies for RSV, as well as other viral respiratory infections.
