## Supplementary material for "PIWIL4 regulates gene expression and piRNA levels in RSV-infected airway epithelial cells": S2_IPA_Canonical_Pathways.xlsx

### Sheet: Sheet0_summary_sheets
Summary Supplementary S2 Excel file
Sheet_1: Ingenuity Pathway Analysis (IPA) of upregulated genes in RSV-infected iSAE PIWIL4-target silenced versus non-targeting cells
Sheet_2: IPA of downregulated genes in iSAE RSV-infected PIWIL4-target silenced versus non-targeting cells
Sheet_3: IPA of upregulated genes in iSAE unifected PIWIL4-target silenced versus non-targeting cells
Sheet_4: IPA of downregulated genes in iSAE unifected PIWIL4-target silenced versus non-targeting cells

### Sheet: Sheet_1_IPA RSV Up genes
© 2000-2025 QIAGEN. All rights reserved.
Ingenuity Canonical Pathways	-log(p-value)	Ratio	z-score	Molecules
Carnitine synthesis	3.19	0.5		BBOX1,SHMT1
TNFs bind their physiological receptors	2.48	0.103		TNFRSF14,TNFSF11,TNFSF15
Sialic acid metabolism	2.31	0.0909		NEU4,ST3GAL4,ST8SIA6
Costimulation by the CD28 family	2.01	0.0403	2.236	CDKL1,PDCD1LG2,STK17B,THEM4,TNFRSF14
Cardiac conduction	1.93	0.0385	1	ATP2A3,CACNG4,CLIC2,FXYD3,KCNA5
Glycine Biosynthesis I	1.68	0.5		SHMT1
Sphingolipid metabolism	1.59	0.0374		B3GALT4,FUT2,NEU4,ORMDL1
L-carnitine Biosynthesis	1.51	0.333		BBOX1
Anandamide Degradation	1.51	0.333		NAAA
Glutamate binding, activation of AMPA receptors and synaptic plasticity	1.38	0.0645		CACNG4,EPB41L1
Ion channel transport	1.37	0.0273	2.236	ATP2A3,CLCA4,CLIC2,FXYD3,TRPC4
Glycosaminoglycan metabolism	1.35	0.0315	2	DSEL,HAS2,SDC3,ST3GAL4
CGAS-STING Signaling Pathway	1.32	0.0308	2	IFNK,TNFSF11,TNFSF15,ZBP1

### Sheet: Sheet_2_IPA RSV Down genes
© 2000-2025 QIAGEN. All rights reserved.
Ingenuity Canonical Pathways	-log(p-value)	Ratio	z-score	Molecules
CDX Gastrointestinal Cancer Signaling Pathway	4.58	0.0632	1.155	BMP7,CDX4,CLCF1,FOS,LEF1,NOX4,PIK3R5,TGFB2,TNFSF14,WNT2B,WNT5B,WNT7B
Myelination Signaling Pathway	4.12	0.0475	-2.324	BMP7,EGR2,FOS,GLI1,GPR17,ITGB2,LMNB1,NFATC1,NGFR,PIK3R5,PLCG1,RAPGEF2,WNT2B,WNT5B,WNT7B
Role of Osteoblasts, Osteoclasts and Chondrocytes in Rheumatoid Arthritis	3.89	0.0536		BMP7,FOS,IL7,LEF1,MMP3,NFATC1,NGFR,PIK3R5,SFRP2,WNT2B,WNT5B,WNT7B
Axonal Guidance Signaling	3.86	0.0386		ADAM12,ADAMTS3,BMP7,GLI1,ITGB2,LIMK1,MMP3,MMP9,NFATC1,NGFR,PAPPA,PIK3R5,PLCG1,PLXND1,SRGAP3,TUBB2A,WNT2B,WNT5B,WNT7B
Role of Osteoblasts in Rheumatoid Arthritis Signaling Pathway	3.85	0.0531	0.302	BMP7,CLCF1,LEF1,MMP3,MMP9,PIK3R5,SFRP2,TGFB2,TNFSF14,WNT2B,WNT5B,WNT7B
Sleep REM Signaling Pathway	3.81	0.0769	0	CHRM5,CLCF1,EGR1,FOS,LIMK1,NGFR,TGFB2,TNFSF14
Role of Macrophages, Fibroblasts and Endothelial Cells in Rheumatoid Arthritis	3.67	0.0453	-1.941	C5,FN1,FOS,IL7,LEF1,MMP3,NFATC1,NGFR,PIK3R5,PLCG1,SFRP2,WNT2B,WNT5B,WNT7B
NGF-stimulated transcription	3.59	0.128	-2.236	EGR1,EGR2,EGR3,FOS,FOSB
Factors Promoting Cardiogenesis in Vertebrates	3.42	0.0604	-3	BMP7,GATA4,LEF1,NOX4,PLCG1,TGFB2,WNT2B,WNT5B,WNT7B
Activin Inhibin Signaling Pathway	3.27	0.0526	-1.897	CCNA1,FOS,FOSB,KL,LEF1,LIMK1,NFATC1,NGFR,PIK3R5,TGFB2
Basal Cell Carcinoma Signaling	3.24	0.0857	-2	BMP7,GLI1,LEF1,WNT2B,WNT5B,WNT7B
FAK Signaling	3.05	0.0324	-4.472	ADGRE2,CHRM5,FLT1,FOS,GPER1,GPR17,GPR182,GPR19,HTR1B,HTR1D,IL22RA2,IL27RA,IL4R,ITGB2,LEF1,MMP9,PIK3R5,PLCG1,TACR3,TGFB2
Pulmonary Fibrosis Idiopathic Signaling Pathway	3.04	0.041	-3.464	EGR1,FN1,FOS,GLI1,LEF1,MMP3,MMP9,NOX4,PIK3R5,TGFB2,WNT2B,WNT5B,WNT7B
Airway Pathology in Chronic Obstructive Pulmonary Disease	2.91	0.0636		APOD,CLCF1,MMP9,MPO,TGFB2,TNFSF14,TSLP
Tumor Microenvironment Pathway	2.89	0.0508	-2.828	CSPG4,FN1,FOS,MMP3,MMP9,PIK3R5,SLC2A3,TGFB2,TSLP
Neuroinflammation Signaling Pathway	2.82	0.0407	-2.714	APP,CALB2,CD86,FOS,IFNA10,MMP3,MMP9,NFATC1,NOX4,PIK3R5,PLCG1,TGFB2
ABRA Signaling Pathway	2.77	0.0698	-1.633	EGR1,FOS,FOSB,GATA4,LIMK1,MMP9
HOTAIR Regulatory Pathway	2.72	0.0526	-2.646	LEF1,MEX3B,MMP3,MMP9,PIK3R5,WNT2B,WNT5B,WNT7B
Leukocyte Extravasation Signaling	2.71	0.0479	-0.816	AFDN,CLDN11,ITGB2,MMP3,MMP9,NOX4,PIK3R5,PLCG1,RAP1GAP
Chronic Myeloid Leukemia Signaling	2.7	0.0415	-3.317	FOS,GLI1,LEF1,MMP9,NFATC1,PIK3R5,PLCG1,TGFB2,WNT2B,WNT5B,WNT7B
S100 Family Signaling Pathway	2.6	0.0291	-4.472	ADGRE2,APP,CHRM5,FOS,GPER1,GPR17,GPR182,GPR19,HTR1B,HTR1D,LEF1,MMP3,MMP9,NOX4,PIK3R5,PLCG1,TACR3,TGFB2,WNT2B,WNT5B,WNT7B
Pulmonary Healing Signaling Pathway	2.6	0.0462	-2.121	LEF1,MMP3,MMP9,NFATC1,NGFR,TGFB2,WNT2B,WNT5B,WNT7B
ID1 Signaling Pathway	2.57	0.0457	-1.414	APP,CHRM5,EGR1,FN1,MMP9,NGFR,PIK3R5,RAP1GAP,TGFB2
Role of JAK1 and JAK3 in γc Cytokine Signaling	2.51	0.0746	-2.236	IL4R,IL7,IRS4,PIK3R5,TSLP
HIF1α Signaling	2.48	0.0443	-2.828	FLT1,MMP3,MMP9,NOX4,PIK3R5,PLCG1,SLC2A14,SLC2A3,TGFB2
Role of WNT/GSK-3β Signaling in the Pathogenesis of Influenza	2.43	0.0714		IFNA10,LEF1,WNT2B,WNT5B,WNT7B
Role of Chondrocytes in Rheumatoid Arthritis Signaling Pathway	2.35	0.0507	-2.449	ASIC1,EGR1,FN1,FOS,MMP3,MMP9,NGFR
Irritable Bowel Syndrome Signaling Pathway	2.32	0.0392	-1.265	CLCF1,IL7,MMP3,MMP9,PIK3R5,TGFB2,TNFSF14,WNT2B,WNT5B,WNT7B
Nuclear Cytoskeleton Signaling Pathway	2.32	0.0419	-2.828	CDH11,EGR1,FN1,ITGB2,KIF4A,LMNB1,SYNE1,TPR,TUBB2A
Cardiac Hypertrophy Signaling (Enhanced)	2.26	0.0302	-3.606	CLCF1,GATA4,IL22RA2,IL27RA,IL4R,ITGB2,NFATC1,NGFR,PDE8B,PIK3R5,PLCG1,TGFB2,TNFSF14,WNT2B,WNT5B,WNT7B
Interleukin-4 and Interleukin-13 signaling	2.25	0.055	-2.449	FN1,FOS,IL4R,ITGB2,MMP3,MMP9
Neurotrophin/TRK Signaling	2.25	0.0649	-2	FOS,NGFR,PIK3R5,PLCG1,SORCS1
Glycation Signaling Pathway	2.24	0.0407	-2.333	APP,CLCF1,EGR1,FOS,MMP9,NOX4,PIK3R5,TGFB2,TNFSF14
WNT ligand biogenesis and trafficking	2.19	0.115		WNT2B,WNT5B,WNT7B
Regulation of the Epithelial-Mesenchymal Transition Pathway	2.15	0.0423		EGR1,LEF1,MMP9,PIK3R5,TGFB2,WNT2B,WNT5B,WNT7B
Hepatic Fibrosis Signaling Pathway	2.12	0.032	-3.464	FLT1,FOS,GLI1,ITGB2,LEF1,NGFR,NOX4,PIK3R5,PLCG1,TGFB2,WNT2B,WNT5B,WNT7B
Regulation of the Epithelial Mesenchymal Transition in Development Pathway	2.09	0.0595	-2	GLI1,LEF1,WNT2B,WNT5B,WNT7B
HEY1 Signaling Pathway	2.05	0.0446	-0.816	BMP7,GATA4,MMP3,MMP9,NFATC1,PIK3R5,TGFB2
Role of Tissue Factor in Cancer	2.03	0.0404	-2.121	EGR1,FLT1,FOS,LIMK1,MMP9,NGFR,PIK3R5,TGFB2
Role of NANOG in Mammalian Embryonic Stem Cell Pluripotency	2.02	0.0492		BMP7,GATA4,PIK3R5,WNT2B,WNT5B,WNT7B
Cyclophilin Signaling Pathway	2.02	0.0375	-3	APP,LEF1,MMP9,NFATC1,NOX4,PIK3R5,WNT2B,WNT5B,WNT7B
Th1 and Th2 Activation Pathway	2.01	0.0437		CD86,IL27RA,IL4R,ITGB2,NFATC1,PIK3R5,TSLP
Airway Inflammation in Asthma	1.98	0.0968		MMP9,TGFB2,TSLP
Molecular Mechanisms of Cancer	1.95	0.0254	-4.472	ADGRE2,BMP7,CHRM5,FOS,GLI1,GPER1,GPR17,GPR182,GPR19,HTR1B,HTR1D,IL22RA2,IL27RA,IL4R,ITGB2,LEF1,MMP3,MMP9,PIK3R5,TACR3,TGFB2
IL-17 Signaling	1.94	0.0424	-2.449	CLCF1,FOS,MMP3,MMP9,PIK3R5,TGFB2,TNFSF14
Hematoma Resolution Signaling Pathway	1.93	0.0363	1.89	C5,CLCF1,FOS,IL4R,MMP3,MMP9,NOX4,TGFB2,TNFSF14
Role of Osteoclasts in Rheumatoid Arthritis Signaling Pathway	1.93	0.0342	-2.121	ADAM12,FOS,IL7,MMP3,MMP9,NFATC1,NGFR,PIK3R5,PLCG1,SFRP2
IL-8 Signaling	1.92	0.0386	-2.828	FLT1,FOS,ITGB2,LIMK1,MMP9,MPO,NOX4,PIK3R5
Class B/2 (Secretin family receptors)	1.91	0.0538	-2.236	ADGRE2,CALCA,GHRH,WNT2B,WNT7B
Activation of Matrix Metalloproteinases	1.9	0.0909		MMP3,MMP9,SPOCK3
Granulocyte Adhesion and Diapedesis	1.89	0.0414		C5,CCL8,CLDN11,ITGB2,MMP3,MMP9,NGFR
Melatonin Degradation III	1.83	1		MPO
Ephrin A Signaling	1.81	0.0441	-1.633	APP,LIMK1,NFATC1,NGFR,PIK3R5,TGFB2
Complement System	1.8	0.0833		C5,ITGB2,SERPING1
CTLA4 Signaling in Cytotoxic T Lymphocytes	1.76	0.0391	1.134	CD86,FOS,ITGB2,NFATC1,PIK3R5,PLCG1,TGFB2
STAT3 Pathway	1.76	0.0432	-2.236	FLT1,IL22RA2,IL27RA,IL4R,NGFR,TGFB2
Colorectal Cancer Metastasis Signaling	1.76	0.034	-2.646	FOS,LEF1,MMP3,MMP9,PIK3R5,TGFB2,WNT2B,WNT5B,WNT7B
Inhibition of Matrix Metalloproteases	1.74	0.0789		ADAM12,MMP3,MMP9
Bone Mineralization Signaling Pathway	1.72	0.0423	-1.633	KL,LEF1,PLCG1,WNT2B,WNT5B,WNT7B
Sheddase Signaling Pathway	1.71	0.038	-1.89	FN1,FOS,ITGB2,MMP3,MMP9,PIK3R5,TGFB2
Systemic Lupus Erythematosus Signaling	1.68	0.0376		C5,CD86,FOS,IFNA10,NFATC1,PIK3R5,PLCG1
Semaphorin Neuronal Repulsive Signaling Pathway	1.68	0.0414	-0.816	CSPG4,ITGB2,LIMK1,PIK3R5,PLCG1,PLXND1
Sertoli Cell-Germ Cell Junction Signaling Pathway (Enhanced)	1.67	0.0348	-1.414	AFDN,CLDN11,FOS,FOSB,MMP9,NGFR,PIK3R5,TGFB2
T Cell Receptor Signaling	1.67	0.0374	-2.646	CD86,FOS,ITGB2,LEF1,NFATC1,PIK3R5,PLCG1
Agranulocyte Adhesion and Diapedesis	1.66	0.0372		C5,CCL8,CLDN11,FN1,ITGB2,MMP3,MMP9
WNT/SHH Axonal Guidance Signaling Pathway	1.66	0.0408	-1.633	GLI1,LEF1,PIK3R5,WNT2B,WNT5B,WNT7B
Regulation of the Epithelial Mesenchymal Transition by Growth Factors Pathway	1.65	0.037	-2.646	EGR1,FOS,MMP9,NGFR,PIK3R5,TGFB2,TNFSF14
Th1 Pathway	1.63	0.0455	-2.236	CD86,IL27RA,ITGB2,NFATC1,PIK3R5
Wound Healing Signaling Pathway	1.62	0.034	-2.828	CALCA,CLCF1,FN1,FOS,MMP9,NGFR,TGFB2,TNFSF14
Pathogen Induced Cytokine Storm Signaling Pathway	1.61	0.0305	-3.162	C5,CCL8,CLCF1,FOS,IFNA10,NGFR,SLC2A14,SLC2A3,TGFB2,TNFSF14
Human Embryonic Stem Cell Pluripotency	1.58	0.0359	-2.646	BMP7,FUT4,PIK3R5,TGFB2,WNT2B,WNT5B,WNT7B
ILK Signaling	1.58	0.0359	-2.449	FN1,FOS,IRS4,ITGB2,LEF1,MMP9,PIK3R5
Elastic fibre formation	1.57	0.0682		BMP7,FN1,TGFB2
ESR-mediated signaling	1.57	0.0439	-2.236	FOS,FOSB,GREB1,MYB,ZNF217
Role of JAK family kinases in IL-6-type Cytokine Signaling	1.57	0.0519	-2	CLCF1,FOS,IL27RA,TGFB2
IL-17A Signaling in Fibroblasts	1.55	0.0513		CCL8,FN1,FOS,MMP3
Lung Ionic Balance Signaling Pathway	1.53	0.0267	-3.051	ADGRE2,ASIC1,CHRM5,GPER1,GPR17,GPR182,GPR19,HTR1B,HTR1D,KCNQ1,NOX4,PLCG1,TACR3
Ovarian Cancer Signaling	1.52	0.038		LEF1,MMP9,PIK3R5,WNT2B,WNT5B,WNT7B
HMGB1 Signaling	1.51	0.0377	-2	CLCF1,FOS,NGFR,PIK3R5,TGFB2,TNFSF14
VEGF Family Ligand-Receptor Interactions	1.5	0.0494	-2	FLT1,FOS,PIK3R5,PLCG1
Nucleosome assembly	1.49	0.0638		CENPA,HJURP,KNL1
Autism Signaling Pathway	1.48	0.0303	-3	CLCF1,GLI1,LEF1,PIK3R5,TGFB2,TNFSF14,WNT2B,WNT5B,WNT7B
Transcriptional Regulatory Network in Embryonic Stem Cells	1.48	0.037	-1.633	GATA4,PIK3R5,TGFB2,WNT2B,WNT5B,WNT7B
CD28 Signaling in T Helper Cells	1.47	0.0413	-2.236	CD86,FOS,NFATC1,PIK3R5,PLCG1
Cellular hexose transport	1.46	0.1		SLC2A14,SLC2A3
Interleukin-12 family signaling	1.46	0.1		CRLF1,IL27RA
Multiple Sclerosis Signaling Pathway	1.44	0.0335	-2.646	ASIC1,C5,CLCF1,MMP9,MPO,TGFB2,TNFSF14
T Cell Exhaustion Signaling Pathway	1.44	0.0364	-0.447	CD86,FOS,IFNA10,NFATC1,PIK3R5,PLCG1
ID3 Signaling Pathway	1.43	0.0403	-1.342	ADIPOQ,BMP7,EGR1,NOX4,TGFB2
Atherosclerosis Signaling	1.43	0.0403	-2	APOD,ITGB2,MMP3,MMP9,TNFSF14
Tuberculosis Latent Signaling Pathway	1.41	0.0465	0	IL4R,NGFR,TGFB2,TNFSF14
Erythropoietin Signaling Pathway	1.39	0.0353	0	CLCF1,FOS,PIK3R5,PLCG1,TGFB2,TNFSF14
Glioblastoma Multiforme Signaling	1.39	0.0353	-2.449	LEF1,PIK3R5,PLCG1,WNT2B,WNT5B,WNT7B
WNT/β-catenin Signaling	1.39	0.0353	-0.816	LEF1,SFRP2,TGFB2,WNT2B,WNT5B,WNT7B
Th2 Pathway	1.38	0.0391	-2	CD86,IL4R,ITGB2,PIK3R5,TSLP
NAFLD Signaling Pathway	1.38	0.0324	-1.89	CLCF1,FOS,NGFR,NOX4,PIK3R5,TGFB2,TNFSF14
Meiotic synapsis	1.36	0.0566		LMNB1,SYNE1,TEX12
Uracil Degradation II (Reductive)	1.36	0.333		DPYD
Thymine Degradation	1.36	0.333		DPYD
Interleukin-7 signaling	1.35	0.087		IL7,TSLP
G-Protein Coupled Receptor Signaling	1.35	0.0236	-3	ADGRE2,CHRM5,FOS,GPER1,GPR17,GPR182,GPR19,HTR1B,HTR1D,NFATC1,PDE8B,PIK3R5,PLCG1,PREX2,RAP1GAP,TACR3
Cell junction organization	1.34	0.044	-2	AFDN,CADM3,CDH11,CLDN11
EGF Signaling	1.32	0.0545		FOS,PIK3R5,PLCG1
Interleukin-6 family signaling	1.32	0.0833		CLCF1,CRLF1
NFKBIE Signaling Pathway	1.3	0.0536		NGFR,PPP6R1,TNFSF14

### Sheet: Sheet_3_IPA Uninfected Up genes
© 2000-2025 QIAGEN. All rights reserved.
Ingenuity Canonical Pathways	-log(p-value)	Ratio	z-score	Molecules
LPS/IL-1 Mediated Inhibition of RXR Function	4.07	0.0724	0.816	ACSM1,CYP3A5,FABP5,FMO5,GSTA4,HS3ST1,HS6ST2,IL1B,IL1R1,IL1RL1,IL1RN,IL4I1,PAPSS2,SLCO1B3,SULT2B1,TNFRSF11B
IL-27 Signaling Pathway	3.69	0.088	0.905	CSF2,GADD45G,IL1R1,IL1RL1,MAF,MR1,REL,TLR2,TLR6,TNFRSF11B,TYK2
Role of Hypercytokinemia/hyperchemokinemia in the Pathogenesis of Influenza	3.47	0.11	2.236	CXCL10,IFIT3,IFNK,IL1B,IL1RN,OAS1,RSAD2,TYK2
Irritable Bowel Syndrome Signaling Pathway	3.36	0.0627	3.5	ATG16L1,CSF2,ECM1,FAS,IL1B,IL1R1,IL1RL1,MMP13,MYL3,RHOT1,RND1,ROCK1,TLR2,TLR6,TNFSF15,WNT7A
VDR/RXR Activation	3.31	0.104	2	CAMP,CSF2,CXCL10,HES1,IGFBP6,IL1RL1,NCOA2,TRPV6
Interleukin-10 signaling	3.29	0.14	2.449	CSF2,CXCL10,IL1B,IL1R1,IL1RN,TYK2
Immunogenic Cell Death Signaling Pathway	3.13	0.0976	2.646	ATG16L1,CFLAR,CXCL10,HSPA6,IFNK,IL1B,ROCK1,TNFRSF11B
Granulocyte Adhesion and Diapedesis	3.12	0.071		CLDN14,CLDN5,CXCL10,CXCL14,CXCL3,IL1B,IL1R1,IL1RL1,IL1RN,ITGA4,MMP13,TNFRSF11B
IL-10 Signaling	3.09	0.0748	0.302	CCND1,IKBKE,IL1B,IL1R1,IL1RL1,IL1RN,MAF,PBX1,PRDM1,REL,TYK2
Glucocorticoid Receptor Signaling	3.01	0.0473		CSF2,GTF2H3,HSPA6,IFNK,IKBKE,IL1B,IL1R1,IL1RL1,IL1RN,IL20RA,IL31RA,KRT13,KRT16,KRT6A,KRT6B,KRT6C,KRT75,MMP13,MR1,NCOA2,PLA2G4A,PRKACB,SLPI,TLR2,TYK2
TREM1 Signaling	2.9	0.101	2.449	CSF2,IL1B,IL1RL1,MPO,REL,TLR2,TLR6
Anandamide Degradation	2.78	0.667		FAAH,NAAA
Hepatic Cholestasis	2.73	0.061	2.309	CSF2,CYP3A5,IKBKE,IL1B,IL1R1,IL1RL1,IL1RN,PRKACB,REL,SLCO1B1,SLCO1B3,TNFRSF11B,TNFSF15
GADD45 Signaling	2.64	0.105	-0.816	ATM,CCND1,CCNE2,GADD45G,IL1B,REL
Aryl Hydrocarbon Receptor Signaling	2.55	0.068	1.134	ATM,CCND1,CCNE2,CYP3A5,FAS,GSTA4,IL1B,NCOA2,REL,TGM2
Bile acid and bile salt metabolism	2.42	0.114	2.236	AKR1C1,CYP39A1,NCOA2,SLCO1B1,SLCO1B3
Keratinization	2.37	0.0641	3	CAPN1,DSG3,KRT13,KRT16,KRT6A,KRT6B,KRT6C,KRT75,SPRR1B,TGM1
Wound Healing Signaling Pathway	2.36	0.0553	2.714	CSF2,IL1B,IL1R1,IL1RL1,IL1RN,KRT16,KRT6A,KRT6B,KRT6C,LAMA2,TNFRSF11B,TNFSF15,TYK2
Platelet homeostasis	2.35	0.0814	2.646	ATP2B3,GNG2,ITPR2,KCNMA1,P2RX5,PAFAH2,PLA2G4A
Communication between Innate and Adaptive Immune Cells	2.35	0.0814	2.449	CSF2,CXCL10,IL1B,IL1RN,MR1,TLR2,TLR6
Role of IL-17F in Allergic Inflammatory Airway Diseases	2.34	0.109		CSF2,CXCL10,IL1B,MMP13,REL
Agranulocyte Adhesion and Diapedesis	2.25	0.0585		CLDN14,CLDN5,CXCL10,CXCL14,CXCL3,IL1B,IL1R1,IL1RN,ITGA4,MMP13,MYL3
Xenobiotic Metabolism PXR Signaling Pathway	2.25	0.0617	2.449	CES1,CYP3A5,GSTA4,HS3ST1,HS6ST2,IL4I1,PRKACB,SLCO1B1,SULT2B1,UGT1A6
MYC Mediated Apoptosis Signaling	2.18	0.1	0.447	CFLAR,FAS,IKBKE,PRKACB,TNFRSF11B
Cholecystokinin/Gastrin-mediated Signaling	2.18	0.069	2.646	CCK,IL1B,IL1RN,ITPR2,PLCB4,RHOT1,RND1,ROCK1
Death Receptor Signaling	2.14	0.0745	1.633	CFLAR,FAS,IKBKE,PARP3,REL,ROCK1,TNFSF15
Pancreatic Secretion Signaling Pathway	2.11	0.0536	3.162	ARHGEF4,ATP2B3,CA12,CCK,CLCA2,CLCA4,ITPR2,KCNMA1,PLCB4,PRKACB,RGS2,ROCK1
PI3K/AKT Signaling	2.11	0.0558	2.236	CCND1,EIF4E,IKBKE,IL1R1,IL1RL1,IL20RA,IL31RA,ITGA4,ITGB6,REL,TYK2
Altered T Cell and B Cell Signaling in Rheumatoid Arthritis	2.07	0.0722		CSF2,FAS,IL1B,IL1RN,REL,TLR2,TLR6
Cardiac Hypertrophy Signaling (Enhanced)	2.07	0.0416	3.9	CSF2,CYBB,EIF4E,FGF5,GNG2,HDAC9,IKBKE,IL1B,IL1R1,IL1RL1,IL20RA,IL31RA,ITGA4,ITGB6,ITPR2,PLCB4,PRKACB,REL,ROCK1,TNFRSF11B,TNFSF15,WNT7A
Hepatic Fibrosis Signaling Pathway	2.05	0.0443	3	CCND1,CYBB,IKBKE,IL1B,IL1R1,IL1RL1,IL1RN,ITGA4,ITGB6,MMP13,MYL3,PRKACB,REL,RHOT1,RND1,ROCK1,TNFRSF11B,WNT7A
Toll-like Receptor Signaling	2.02	0.0789	2	IL1B,IL1RL1,IL1RN,REL,TLR2,TLR6
Superpathway of Melatonin Degradation	2.01	0.0909		CYP3A5,IL4I1,LARGE2,MPO,UGT1A6
Interferon Signaling	1.99	0.111		IFIT1,IFIT3,OAS1,TYK2
Neuroinflammation Signaling Pathway	1.93	0.0475	2.714	CFLAR,CXCL10,CYBB,FAS,GLS,IKBKE,IL1B,IL1R1,MR1,PLA2G4A,REL,TLR2,TLR6,TYK2
IL-6 Signaling	1.93	0.0625	2.646	IKBKE,IL1B,IL1R1,IL1RL1,IL1RN,REL,TNFAIP6,TNFRSF11B
Docosahexaenoic Acid (DHA) Signaling	1.92	0.0504	1.732	ADGRF1,CCND1,FABP5,FAS,IL1B,ITPR2,KCNMA1,PLA2G4A,PLCB4,PRKACB,REL,TNFRSF11B
PPAR Signaling	1.91	0.0673	-2.449	IKBKE,IL1B,IL1R1,IL1RL1,IL1RN,REL,TNFRSF11B
Xenobiotic Metabolism Signaling	1.9	0.0485		CES1,CYP3A5,FMO5,GSTA4,HS3ST1,HS6ST2,IL1B,IL4I1,MAF,REL,SLCO1B1,SULT2B1,UGT1A6
Pathogen Induced Cytokine Storm Signaling Pathway	1.9	0.0457	3.464	CSF2,CXCL10,CXCL14,CXCL3,IL1B,IL1R1,IL1RL1,IL1RN,PRDM1,SLC2A5,SRGN,TLR2,TLR6,TNFRSF11B,TNFSF15
Phospholipase C Signaling	1.88	0.0481	2.333	ARHGEF4,GNG2,HDAC9,ITGA4,ITGB6,ITPR2,MYL3,PLA2G4A,PLCB4,REL,RHOT1,RND1,TGM2
Atorvastatin ADME	1.84	0.25		SLCO1B1,SLCO1B3
Regulation of TLR by endogenous ligand	1.83	0.136		S100A1,TLR2,TLR6
Differential Regulation of Cytokine Production in Intestinal Epithelial Cells by IL-17A and IL-17F	1.83	0.136		CSF2,IL1B,LCN2
Molecular Mechanisms of Cancer	1.82	0.0363	4.642	ADGRF1,ADGRF4,ADGRG2,ADGRV1,APLNR,ARHGEF4,ATM,CCND1,CCNE2,CFLAR,CMKLR2,CYSLTR1,FAS,GNG2,HDAC9,HES1,IL1B,IL1R1,IL1RL1,IL20RA,IL31RA,ITGA4,ITGB6,MMP13,PLCB4,PRKACB,REL,RHOT1,RND1,TYK2
Activin Inhibin Signaling Pathway	1.8	0.0526	3.162	IKBKE,IL1B,IL1R1,IL1RL1,IL1RN,MAF,ROCK1,TLR2,TLR6,TNFRSF11B
Role of Macrophages, Fibroblasts and Endothelial Cells in Rheumatoid Arthritis	1.78	0.0453	3.207	CCND1,CSF2,IKBKE,IL1B,IL1R1,IL1RL1,IL1RN,MMP13,PLCB4,ROCK1,TLR2,TLR6,TNFRSF11B,WNT7A
Dermatan Sulfate Biosynthesis (Late Stages)	1.76	0.0952	2	DSEL,HS3ST1,HS6ST2,SULT2B1
Role of Chondrocytes in Rheumatoid Arthritis Signaling Pathway	1.75	0.058	2.828	CFLAR,IL1B,IL1R1,IL1RL1,IL1RN,MMP13,TLR2,TNFRSF11B
Pyroptosis Signaling Pathway	1.75	0.069	1.633	IL1B,IL1R1,PRKACB,TLR2,TLR6,TNFRSF11B
Regulation of Cellular Mechanics by Calpain Protease	1.75	0.069	1	CAPN1,CAPN7,CCND1,CCNE2,ITGA4,ITGB6
Type I Diabetes Mellitus Signaling	1.75	0.0625	2.236	FAS,IKBKE,IL1B,IL1R1,PTPRN,REL,TNFRSF11B
Gαq Signaling	1.72	0.0539	1.89	GNG2,IKBKE,ITPR2,PLCB4,REL,RGS2,RHOT1,RND1,ROCK1
Necroptosis Signaling Pathway	1.68	0.0563	2.828	CAPN1,CAPN7,CFLAR,CYBB,FAS,IFNK,PLA2G4A,TNFRSF11B
Role of Pattern Recognition Receptors in Recognition of Bacteria and Viruses	1.67	0.0559	2	CSF2,IFNK,IL1B,OAS1,REL,TLR2,TLR6,TNFSF15
p38 MAPK Signaling	1.66	0.0598	1.89	EEF2K,FAS,IL1B,IL1R1,IL1RL1,IL1RN,PLA2G4A
IL-23 Signaling Pathway	1.63	0.087		CSF2,IL1B,REL,TYK2
Melatonin Degradation III	1.62	1		MPO
Alanine Biosynthesis III	1.62	1		NFS1
TP53 Regulates Transcription of DNA Repair Genes	1.61	0.0725	2.236	AP1B1,AP1S3,ATM,DDB2,GTF2H3
Nicotine Degradation III	1.6	0.0851		CYP3A5,FMO5,LARGE2,UGT1A6
Tumor Microenvironment Pathway	1.58	0.0508	2.121	CCND1,CFLAR,CSF2,FAS,FGF5,IL1B,MMP13,REL,SLC1A4
Pexophagy	1.57	0.182		ATM,USP30
Phase II - Conjugation of compounds	1.56	0.0625	2.449	ACSM1,BPNT1,GSTA4,PAPSS2,SULT2B1,UGT1A6
ISGylation Signaling Pathway	1.54	0.0619	1.633	CCND1,HERC5,IFNK,TLR2,TLR6,TYK2
Multiple Sclerosis Signaling Pathway	1.54	0.0478	3.162	CAPN1,CAPN7,CSF2,FAS,IL1B,MPO,PARP3,TLR2,TLR6,TNFSF15
p53 Signaling	1.53	0.0612	2	ATM,CCND1,FAS,GADD45G,HDAC9,SERPINE2
Dendritic Cell Maturation	1.52	0.0497	3	CSF2,IKBKE,IL1B,IL1RN,MR1,PLCB4,REL,TLR2,TNFRSF11B
Interferon alpha/beta signaling	1.52	0.0685	2.236	IFIT1,IFIT3,OAS1,RSAD2,TYK2
Transcriptional regulation by RUNX2	1.51	0.08		CCND1,HES1,MAF,MMP13
TEC Kinase Signaling	1.5	0.0492	2.236	FAS,FRK,GNG2,ITGA4,ITGB6,REL,RHOT1,RND1,TYK2
Z-decay: degradation of maternal mRNAs by zygotically expressed factors	1.5	0.167		DIS3L2,EIF4E
Hematopoiesis from Multipotent Stem Cells	1.5	0.167		CSF2,KITLG
Xenobiotic Metabolism AHR Signaling Pathway	1.48	0.0667		GSTA4,IL1B,NCOA2,REL,UGT1A6
Coronavirus Pathogenesis Pathway	1.47	0.0486	-1.414	CCND1,CCNE2,EIF4E,HDAC9,IFNK,IL1B,OAS1,REL,TYK2
Nicotine Degradation II	1.45	0.0769		CYP3A5,FMO5,LARGE2,UGT1A6
Serotonin Degradation	1.45	0.0769		DHRS2,IL4I1,LARGE2,UGT1A6
Apoptosis Signaling	1.45	0.0588	1.342	CAPN1,CAPN7,FAS,IKBKE,REL,ROCK1
Role of PKR in Interferon Induction and Antiviral Response	1.44	0.0538	1.633	FAS,HSPA6,IFNK,IKBKE,IL1B,REL,TYK2
Production of Nitric Oxide and Reactive Oxygen Species in Macrophages	1.43	0.0479	2.449	CYBB,IKBKE,MPO,REL,RHOT1,RND1,TLR2,TNFRSF11B,TYK2
HMGB1 Signaling	1.43	0.0503	1.342	CSF2,IL1B,IL1R1,REL,RHOT1,RND1,TNFRSF11B,TNFSF15
IL-17A Signaling in Fibroblasts	1.41	0.0641	2.236	CSF2,IKBKE,IL1B,LCN2,REL
Th17 Activation Pathway	1.41	0.0641	2	CSF2,IL1B,IL1R1,REL,TYK2
CDX Gastrointestinal Cancer Signaling Pathway	1.41	0.0474	-1.414	CCND1,CSF2,CYBB,IKBKE,IL1B,REL,TNFSF15,TYK2,WNT7A
DNA Damage/Telomere Stress Induced Senescence	1.4	0.0741	2	ASF1A,ATM,CCNE2,HIRA
Antioxidant Action of Vitamin C	1.4	0.0571	-2	CSF2,IKBKE,PLA2G4A,PLCB4,REL,SLC2A5
Cachexia Signaling Pathway	1.39	0.0402	3.742	CAPN1,CAPN7,CSF2,HSPA6,IKBKE,IL1B,IL1R1,IL1RL1,IL1RN,LCN2,MALAT1,PRKACB,TNFRSF11B,TNFSF15
Dermatan Sulfate Biosynthesis	1.38	0.0727	2	DSEL,HS3ST1,HS6ST2,SULT2B1
Signaling by NOTCH2	1.36	0.0909		CNTN1,HES1,MAML2
Sialic acid metabolism	1.36	0.0909		NEU4,NPL,SLC35A1
Degradation of the extracellular matrix	1.35	0.0617	2.236	CAPN1,CAPN7,CAPNS2,MMP13,TLL1
NFKBIE Signaling Pathway	1.35	0.0714	2	IKBKE,REL,TNFRSF11B,TNFSF15
Osteoarthritis Pathway	1.34	0.0441	2.828	ADIPOQ,HES1,IL1B,IL1R1,IL1RL1,ITGA4,ITGB6,MMP13,REL,TLR2
Sulfate Activation for Sulfonation	1.33	0.5		PAPSS2
Glutamine Degradation I	1.33	0.5		GLS
Regulation of Actin-based Motility by Rho	1.32	0.0545	2	ITGA4,ITGB6,MYL3,RHOT1,RND1,ROCK1
Airway Pathology in Chronic Obstructive Pulmonary Disease	1.32	0.0545		CSF2,FGF5,IL1B,LCN2,MPO,TNFSF15
Macrophage Classical Activation Signaling Pathway	1.31	0.0476	1.134	CSF2,CXCL10,CYBB,IL1B,MAF,MT-CO1,TNFSF15,TYK2
Xenobiotic Metabolism CAR Signaling Pathway	1.31	0.0476	2.449	CYP3A5,FMO5,GSTA4,HS3ST1,HS6ST2,SLCO1B1,SULT2B1,UGT1A6
Caspase activation via Death Receptors in the presence of ligand	1.31	0.133		CFLAR,FAS
Synthesis of Prostaglandins (PG) and Thromboxanes (TX)	1.31	0.133		HPGD,PTGES
Methylglyoxal Degradation III	1.31	0.133		AKR1B10,AKR1C1
PEDF Signaling	1.3	0.0595	0	CFLAR,FAS,IKBKE,REL,ROCK1
Apelin Adipocyte Signaling Pathway	1.3	0.0595	0	APLNR,CYBB,GPX3,PRKACB,PTGES

### Sheet: Sheet4_IPAUninfected Down genes
© 2000-2025 QIAGEN. All rights reserved.
Ingenuity Canonical Pathways	-log(p-value)	Ratio	z-score	Molecules
Metabolism of amine-derived hormones	3.12	0.222	-2	AANAT,DIO2,DIO3,TPH2
Amyotrophic Lateral Sclerosis Signaling	2.78	0.0789	-2.646	CAPN8,CASP12,GRIK2,GRIK3,NEFL,NOS1,PIK3R5,PROK1,TP53
Thyronamine and Iodothyronamine Metabolism	2.77	0.667		DIO2,DIO3
Thyroid Hormone Metabolism I (via Deiodination)	2.77	0.667		DIO2,DIO3
B Cell Development	2.75	0.135		CD40,CD86,HLA-DMA,IGHG1,IL7
ABRA Signaling Pathway	2.35	0.0814	-2.646	CCN2,DMD,LIMK1,MYH9,PROK1,TAGLN,TPM2
Serotonin and Melatonin Biosynthesis	2.27	0.4		AANAT,TPH2
Basal Cell Carcinoma Signaling	2.19	0.0857		BMP10,FZD10,PTCH1,PTCH2,TP53,WNT2B
Semaphorin Neuronal Repulsive Signaling Pathway	2.09	0.0621	-0.333	DPYSL3,LIMK1,MAPT,NRP2,PDE4A,PDE4B,PIK3R5,PLXNA3,TP53
Aryl hydrocarbon receptor signalling	1.96	0.286		AHR,AHRR
Phase I - Functionalization of compounds	1.91	0.0673	-2.646	ADH6,AHR,AHRR,CYP26A1,CYP2F1,CYP3A4,CYP4A11
Atorvastatin ADME	1.84	0.25		CYP3A4,PON1
Regulation of the Epithelial Mesenchymal Transition in Development Pathway	1.82	0.0714	-0.816	AXIN2,BCL9,FZD10,PTCH1,PTCH2,WNT2B
Fertilization	1.72	0.125		ACR,CATSPERD,ZP4
Collagen chain trimerization	1.72	0.093	-2	COL15A1,COL19A1,COL23A1,COL8A1
Collagen biosynthesis and modifying enzymes	1.68	0.0758	-2.236	ADAMTS3,COL15A1,COL19A1,COL23A1,COL8A1
Bladder Cancer Signaling	1.67	0.0603		E2F7,FGF7,MMP25,PROK1,RALA,THBS1,TP53
TR/RXR Activation	1.65	0.0598	-2.646	ATP2A1,DIO2,DIO3,PIK3R5,PROK1,SYT12,THRB
Allograft Rejection Signaling	1.62	0.087		CD40,CD86,HLA-DMA,IGHG1
Autoimmune Thyroid Disease Signaling	1.59	0.0851		CD40,CD86,HLA-DMA,IGHG1
nNOS Signaling in Neurons	1.59	0.0851		CAMK2A,CAPN8,NOS1,PRKCD
Syndecan interactions	1.59	0.111		FN1,SDC3,THBS1
Regulation of CDH11 Expression and Function	1.54	0.107		ANGPTL4,CDH24,MOV10
Thyroid Hormone Metabolism II (via Conjugation and/or Degradation)	1.54	0.107		DIO2,DIO3,SULT1C4
Hepatic Fibrosis / Hepatic Stellate Cell Activation	1.44	0.0481		CCN2,CD40,COL15A1,COL19A1,COL23A1,COL8A1,FN1,MYH9,PROK1
Cardiac conduction	1.44	0.0538	-1	ATP2A1,CAMK2A,KCND2,KCNE3,KCNIP1,NOS1,SLC8A1
Synaptogenesis Signaling Pathway	1.43	0.0418	-3.606	CAMK2A,CDH24,KALRN,LIMK1,MAPT,NRXN1,PIK3R5,PRKCD,RALA,SYT12,THBS1,THBS2,VAMP2
Sonic Hedgehog Signaling	1.43	0.0968		DYRK1A,PTCH1,PTCH2
Meiotic synapsis	1.42	0.0755	-2	FKBP6,LMNB1,SUN1,TEX12
Post-translational protein phosphorylation	1.4	0.0571	-2.449	CHRDL1,CP,FN1,MELTF,SERPINA10,STC2
S100 Family Signaling Pathway	1.38	0.0346	-3	ACKR1,ADGRG3,BTC,CACYBP,CAMK2A,DLC1,ESR2,FZD10,GHRHR,GPR182,GPR37,HTR1D,IGHG1,MAPK15,MC4R,MMP25,MYH9,PIK3R5,PRKCD,PROK1,S100A5,TP53,TPM2,TRHR,WNT2B
Transport of inorganic cations/anions and amino acids/oligopeptides	1.38	0.0566	-2.449	SLC1A7,SLC26A11,SLC34A2,SLC38A4,SLC4A1,SLC8A1
Pulmonary Fibrosis Idiopathic Signaling Pathway	1.38	0.041	-3.606	CCN2,COL15A1,COL19A1,COL23A1,COL8A1,FN1,FZD10,MMP25,PIK3R5,RALA,THBS1,TP53,WNT2B
Oncogene Induced Senescence	1.36	0.0909		ERF,MOV10,TP53
Mitochondrial Division Signaling Pathway	1.33	0.0482	-2.121	CAMK2A,HTT,NOS1,PPM1L,PRKCD,PROK1,RALA,TP53
DHCR24 Signaling Pathway	1.33	0.0511	-1.89	MAPT,PIK3R5,PON1,PRKCD,RALA,THRB,TP53
Dolichol and Dolichyl Phosphate Biosynthesis	1.33	0.5		DHDDS
Role of CHK Proteins in Cell Cycle Checkpoint Control	1.3	0.069		E2F7,PPM1L,SLC19A1,TP53
