## Supplementary material for "PIWIL4 regulates gene expression and piRNA levels in RSV-infected airway epithelial cells": S4_Upregulated_piRNAs_Found_targets_Pred_targets.xls

### Sheet: Control Actual
PiRNA Name	piRNA alias name	DQ	Fold change Linear scale	Log2FC	Found Target in Gene Array	Predicted Target genes
piR-58815	hsa_piR_015880	DQ591703	6.49288	2.69886		TDRKH-AS1	NDUFAF6	MTOR	AL138889.1
piR-36816	hsa_piR_020891	DQ598750	5.04682	2.33538	PLEKHB2	AC140481.3	FAR2P4	FAR2P1	PLEKHB2	CYP4F62P	CYP4F30P
piR-39924	hsa_piR_023292	DQ601858	4.71845	2.23831		None
piR-36498		DQ598432	4.59244	2.19926		None
piR-59558	hsa_piR_016482	DQ592446	4.34354	2.11887		PCBP3	LINC01215	RP11-299H22.3
piR-40620	hsa_piR_001879	DQ572508	4.32611	2.11307		ZC3H12C
piR-61909	hsa_piR_018770	DQ595797	4.16068	2.05682		CUTALP
piR-41454	hsa_piR_002479	DQ573342	4.1061	2.03777		None
piR-60902	hsa_piR_017981	DQ594790	4.00223	2.00081		CAND2
piR-43076	hsa_piR_003648	DQ574964	3.79967	1.92587		ELFN2
piR-60909	hsa_piR_017986	DQ594797	3.65548	1.87006		GPC5-AS1
piR-49241	hsa_piR_008190	DQ581129	3.58238	1.84092		None
piR-62061	hsa_piR_018888	DQ595949	3.57475	1.83784		None
piR-31815		DQ571703	3.44454	1.78431		None
piR-60168	hsa_piR_017401	DQ594056	3.27601	1.71194	FAM225A	FAM225A	FAM225B
piR-56637	hsa_piR_014289	DQ589525	3.24215	1.69695		AC015818.9	TBC1D3P3	TBC1D3P4
piR-32060	hsa_piR_008806	DQ581948	3.14263	1.65197		RPL17	RP11-299H22.3
piR-38237	hsa_piR_022015	DQ600171	3.02825	1.59848		None
piR-54064	hsa_piR_012534	DQ586952	2.9584	1.56482		TAF5L	SETD1B	MICAL2	LINC00661	NLRC4
piR-52687	hsa_piR_011500	DQ585575	2.67534	1.41972		NCR3LG1
piR-38516	hsa_piR_022240	DQ600450	2.52216	1.33466		None
piR-56555	hsa_piR_014225	DQ589443	2.47884	1.30967		None
piR-42188	hsa_piR_003021	DQ574076	2.47777	1.30904	RN7SL484P	RN7SL484P	CTD-2054N24.1	DNM1P46
piR-49735	hsa_piR_008565	DQ581623	2.43054	1.28128		None
piR-53362	hsa_piR_012024	DQ586250	2.41549	1.27231		TTC3	TTN	SMARCC1	ITFG2	TRAP1
piR-51687	hsa_piR_010805	DQ584575	2.33198	1.22156		None
piR-37245	hsa_piR_021242	DQ599179	2.33189	1.2215		None
piR-41689	hsa_piR_002651	DQ573577	2.28526	1.19236	ACACA	Many
piR-39412	hsa_piR_022928	DQ601346	2.28491	1.19214		AC008555.2	CTC-523E23.5	CTC-523E23.11
piR-37257	hsa_piR_021251	DQ599191	2.26016	1.17642		None
piR-61917	hsa_piR_018778	DQ595805	2.24964	1.16969		MTFR1L	AUNIP
piR-30780	hsa_piR_000540	DQ570668	2.2214	1.15147		CYP19A1	RP11-108K3.1
piR-47555	hsa_piR_006927	DQ579443	2.21361	1.1464		LINC01016
piR-53300	hsa_piR_011972	DQ586188	2.19966	1.13728		AL133279.2	RP11-753D20.1
piR-35784	hsa_piR_020181	DQ597718	2.17602	1.12169	TBC1D3P1 ; TBC1D3P2	Many
piR-46681	hsa_piR_006259	DQ578569	2.14985	1.10424		AL049749.1
piR-53841	hsa_piR_012362	DQ586729	2.14751	1.10267		LINC01301	AL512625.1	AL590399.1	BX088651.4	RP11-111F5.4	GLIDR	RP11-475I24.3
piR-31322	hsa_piR_000952	DQ571210	2.14003	1.09763		Many
piR-30451		DQ570339	2.13934	1.09716		FP671120.1
piR-53979	hsa_piR_012470	DQ586867	2.13708	1.09564		SEMA4B	CELSR2	ELFN2
piR-56581	hsa_piR_014246	DQ589469	2.13584	1.09481		AL133279.3	RP11-753D20.4
piR-61858		DQ595746	2.10684	1.07508	FAM225A	CCDC91	AP3D1	FAM225A	FAM225B
piR-34068	hsa_piR_018930	DQ596002	2.10137	1.07133		None
piR-35058	hsa_piR_019675	DQ596992	2.10034	1.07062		FP236383.1	FP671120.1	AL137230.2	EFCAB11	RP11-33N16.3
piR-36522		DQ598456	2.09429	1.06646		ANKRD20A4-ANKRD	LINC00905
piR-36280	hsa_piR_020515	DQ598214	2.08003	1.0566		None
piR-60167		DQ594055	2.07143	1.05062	FAM225A	FAM225A	FAM225B
piR-47008		DQ578896	2.06608	1.0469		None
piR-41948		DQ573836	2.06342	1.04504		AL138889.1
piR-54035	hsa_piR_012509	DQ586923	2.06252	1.04441		None
piR-41760	hsa_piR_002706	DQ573648	2.06193	1.04399		BACH2	STXBP1	AC091544.2	RP11-386M24.3
piR-49691	hsa_piR_008528	DQ581579	2.06164	1.04379		INO80E
piR-50833	hsa_piR_010187	DQ583721	2.06157	1.04374		None
piR-57564	hsa_piR_014957	DQ590452	2.05069	1.03611	MAVS	MAVS
piR-46116	hsa_piR_005829	DQ578004	2.05023	1.03578		TMCC3	RGS5	CFLAR	PAIP2
piR-42164		DQ574052	2.045	1.0321		None
piR-54642	hsa_piR_012936	DQ587530	2.03197	1.02288		None
piR-45088		DQ576976	2.02984	1.02137		AL133279.2	RP11-753D20.1
piR-48566	hsa_piR_007670	DQ580454	2.02728	1.01955		CD36	AL138889.1
piR-56311		DQ589199	2.02584	1.01852		PRMT8
piR-54151	hsa_piR_012600	DQ587039	2.01258	1.00905		Many
piR-37888	hsa_piR_021768	DQ599822	2.01158	1.00833		RNF213
piR-50553		DQ583441	1.98088	0.986143	FAM225A	FAM225A	FAM225B
piR-30102	hsa_piR_000043	DQ569990	1.97333	0.98063		Many
piR-39139	hsa_piR_022711	DQ601073	1.96725	0.976182		FHIT
piR-39170	hsa_piR_022739	DQ601104	1.96614	0.975364		AL138889.1
piR-52254		DQ585142	1.95904	0.97015	POM121L9P	Many
piR-37354	hsa_piR_021316	DQ599288	1.94802	0.96201		ELFN2
piR-51866	hsa_piR_010933	DQ584754	1.94582	0.960375		None
piR-47571		DQ579459	1.94508	0.959831		None
piR-50518	hsa_piR_009958	DQ583406	1.9213	0.942085		PRRX2
piR-40411	hsa_piR_001701	DQ572299	1.92106	0.941903	FAM225A	FAM225A	FAM225B
piR-58825	hsa_piR_015889	DQ591713	1.92091	0.941789		NUP98
piR-48446		DQ580334	1.91651	0.938482		None
piR-60774	hsa_piR_017871	DQ594662	1.90644	0.93088		PEAR1	ZBTB17
piR-32139	hsa_piR_008864	DQ582027	1.89605	0.922994		Many
piR-61176	hsa_piR_018198	DQ595064	1.8915	0.919534	PLEKHB2	PLEKHB2
piR-50855	hsa_piR_010203	DQ583743	1.8894	0.917926		FYB1	RDM1
piR-55002	hsa_piR_013198	DQ587890	1.88835	0.917125	DHRSX	DHRSX
piR-37036	hsa_piR_021073	DQ598970	1.87107	0.903866		RHEBL1	AL138889.1
piR-51945		DQ584833	1.86799	0.901485		None
piR-49593		DQ581481	1.85775	0.893555		LINC00905
piR-52209		DQ585097	1.85368	0.890394		Not in Database
piR-34892	hsa_piR_019541	DQ596826	1.84925	0.886938		USP9X
piR-55860	hsa_piR_013726	DQ588748	1.84739	0.885488		RP11-299H22.3
piR-37259	hsa_piR_021253	DQ599193	1.84197	0.88125		None
piR-33154	hsa_piR_016738	DQ593042	1.83483	0.875646		DNM1	DNM1P47
piR-36007	hsa_piR_020341	DQ597941	1.83455	0.875424		None
piR-30662		DQ570550	1.83178	0.873246		None
piR-34232	hsa_piR_019057	DQ596166	1.82915	0.871174		MCPH1	LOC100507053	IGF2R	CA5B
piR-35464	hsa_piR_019950	DQ597398	1.8253	0.868137		LINC01015
piR-56027		DQ588915	1.82411	0.86719		None
piR-36895	hsa_piR_020957	DQ598829	1.82308	0.866375		LINC01801	CTC-523E23.4
piR-48221	hsa_piR_007421	DQ580109	1.81691	0.861485	TARDBP	AL109811.4	AC012485.1	TARDBP	AC096574.4
piR-39027	hsa_piR_022634	DQ600961	1.81209	0.857654		NF2
piR-33275		DQ593163	1.81025	0.856185		ERGIC1	AL138889.1	LINC01016
piR-49133	hsa_piR_008107	DQ581021	1.81	0.85599		GOLGA2P11
piR-39424	hsa_piR_022939	DQ601358	1.80724	0.853786	FAM225A	IMP4	LINC01689	FAM225A	FAM225B
piR-56698	hsa_piR_014325	DQ589586	1.80649	0.853191		LINC00905	SNX33P1
piR-40371	hsa_piR_001669	DQ572259	1.80507	0.852052		None
piR-52907	hsa_piR_011666	DQ585795	1.79999	0.847989		RCC1	AL138889.1
piR-56205	hsa_piR_013968	DQ589093	1.7998	0.847837		GOLGA2P5	DNM1P46	CTD-2054N24.1
piR-56349	hsa_piR_014079	DQ589237	1.7925	0.841972		SMPD4P1
piR-34353	hsa_piR_019152	DQ596287	1.78914	0.839266		LINC01206
piR-51118	hsa_piR_010404	DQ584006	1.78876	0.838956		None
piR-43321	hsa_piR_003829	DQ575209	1.78323	0.834489		PDE1C	OPA3	TMEM181	TATDN2P2
piR-47351	hsa_piR_006764	DQ579239	1.7764	0.828959		FMN1
piR-49370	hsa_piR_008286	DQ581258	1.77582	0.828486		RBMS2	AL133279.3	AL133279.2	RP11-753D20.1	RP11-753D20.4
piR-47977	hsa_piR_007240	DQ579865	1.7694	0.823261		DDX42	RIT1
piR-42420	hsa_piR_003175	DQ574308	1.76715	0.821428		None
piR-42794	hsa_piR_003447	DQ574682	1.7653	0.819917	POM121L9P	Many
piR-54007	hsa_piR_012491	DQ586895	1.75926	0.814969		APOBEC1
piR-56713		DQ589601	1.75227	0.809223		None
piR-55405	hsa_piR_013483	DQ588293	1.7491	0.80661		GFAP
piR-61859	hsa_piR_018733	DQ595747	1.74809	0.805783	FAM225A	CCDC91	FAM225A	FAM225B
piR-35482		DQ597416	1.74264	0.801274		DNM1P47	GOLGA8VP
piR-32556		DQ582444	1.74184	0.800615		LINC02222	RP11-451H23.3
piR-34772	hsa_piR_019450	DQ596706	1.74129	0.800159		LOC100129931	CSF1	TBC1D14	RP11-367J11.2
piR-61113		DQ595001	1.72726	0.788486		CCDC186	AL138889.1	LINC01016
piR-58907	hsa_piR_015956	DQ591795	1.72372	0.785522		LINC01016
piR-47568		DQ579456	1.72282	0.784776		AC008555.1	LINC01801	CTC-523E23.1	CTC-523E23.4
piR-38733	hsa_piR_022418	DQ600667	1.71931	0.781827		EXPH5
piR-61893	hsa_piR_018761	DQ595781	1.71681	0.779732		None
piR-33233	hsa_piR_016802	DQ593121	1.71679	0.779715		None
piR-54638	hsa_piR_012932	DQ587526	1.71318	0.776674		KIAA0040
piR-50726	hsa_piR_010111	DQ583614	1.71085	0.774717	FAM225A	SIRPG	TNPO2
piR-38825		DQ600759	1.71069	0.774582		FAM225A	FAM225B
piR-32414		DQ582302	1.70895	0.773112		FP236383.1	FP671120.1
piR-33794		DQ593682	1.70373	0.768694		LOX	RP11-299H22.3
piR-52999	hsa_piR_011740	DQ585887	1.69468	0.761017		GOLGA8A	GOLGA8B	GOLGA2P11
piR-44474	hsa_piR_004629	DQ576362	1.6934	0.759924		None
piR-33956	hsa_piR_017245	DQ593844	1.68674	0.754241	CRMP1	PPME1	SLC41A1	CRMP1
piR-51488		DQ584376	1.67934	0.747899		None
piR-30420	hsa_piR_000268	DQ570308	1.67887	0.747487		BMPR2	RBM20	OR13C9	NAIP	RP11-1280N14.3	RP11-1319K7.1
piR-41231		DQ573119	1.67663	0.745561		LINC00905
piR-61630	hsa_piR_018555	DQ595518	1.67131	0.740975		FBLN1
piR-41915	hsa_piR_002827	DQ573803	1.67002	0.739862		RP11-266L9.6
piR-58739	hsa_piR_015825	DQ591627	1.66823	0.738317		FLI1
piR-45593	hsa_piR_005443	DQ577481	1.66717	0.737403		POMGNT2	CTC-559E9.12
piR-46543	hsa_piR_006147	DQ578431	1.6664	0.736734	FAM225A	FAM225A	FAM225B
piR-35969	hsa_piR_020317	DQ597903	1.66628	0.736631		None
piR-51424	hsa_piR_010625	DQ584312	1.66599	0.736384		GARRE1	LINC01838
piR-52169	hsa_piR_011155	DQ585057	1.66266	0.733497		None
piR-40775	hsa_piR_001991	DQ572663	1.66203	0.732946		NPAP1P6
piR-39338	hsa_piR_022871	DQ601272	1.65965	0.730875		None
piR-33132		DQ593020	1.65786	0.729321		None
piR-48395	hsa_piR_007546	DQ580283	1.65517	0.726983		AL138889.1
piR-39986		DQ601920	1.65206	0.724266		None
piR-32628	hsa_piR_009246	DQ582516	1.6517	0.723947		None
piR-44386	hsa_piR_004562	DQ576274	1.65108	0.723412		MREG
piR-51142	hsa_piR_010416	DQ584030	1.64662	0.719508		None
piR-60226	hsa_piR_017447	DQ594114	1.64325	0.716552		Many
piR-30200	hsa_piR_000118	DQ570088	1.64123	0.714781		Many
piR-52866	hsa_piR_011634	DQ585754	1.63988	0.713593		None
piR-50009	hsa_piR_008767	DQ581897	1.63786	0.711815		AC012309.1	ZNF420	CTC-454I21.3	ZNF585A
piR-58369	hsa_piR_015556	DQ591257	1.63464	0.708969		SRGAP2D	SRGAP2B	SRGAP2-AS1	SRGAP2C	SRGAP2
piR-47523	hsa_piR_006901	DQ579411	1.63452	0.708865		AL138889.1
piR-55686	hsa_piR_013610	DQ588574	1.63373	0.708167		AC005165.1
piR-55733	hsa_piR_013640	DQ588621	1.63167	0.706354		RP11-299H22.3
piR-39680	hsa_piR_023114	DQ601614	1.62959	0.704512		None
piR-43562	hsa_piR_003999	DQ575450	1.62917	0.704134		None
piR-30455	hsa_piR_000290	DQ570343	1.62854	0.703575		RYR1	DNM1P50	DNM1P46	DNM1	DNM1P47	RP11-160C18.5
piR-44540	hsa_piR_004683	DQ576428	1.62819	0.70327		PACS2	LINC01015
piR-42142	hsa_piR_002997	DQ574030	1.62787	0.702985		RP11-12J10.3	FAM53B
piR-52198		DQ585086	1.6236	0.6992		None
piR-31339	hsa_piR_000964	DQ571227	1.62346	0.699076		LINC00668
piR-58232		DQ591120	1.62089	0.696789		None
piR-39913	hsa_piR_023284	DQ601847	1.62049	0.69643		CYP19A1
piR-54787	hsa_piR_013047	DQ587675	1.6193	0.695373		PQLC1
piR-37876	hsa_piR_021757	DQ599810	1.61819	0.694385		ARIH2	ARIH2P1
piR-40815	hsa_piR_002017	DQ572703	1.61787	0.694092		PARP8	LINC00623	CYP19A1	RP11-108K3.1
piR-30438		DQ570326	1.61543	0.691919		SPON1	FP236383.1	FP671120.1
piR-56570	hsa_piR_014238	DQ589458	1.61433	0.690938	SLC4A8	SLC4A8
piR-41280	hsa_piR_002348	DQ573168	1.61373	0.690402		LINC01016
piR-39772	hsa_piR_023182	DQ601706	1.61008	0.687135		None
piR-45746	hsa_piR_005556	DQ577634	1.60979	0.686871		CTC-559E9.12
piR-52608	hsa_piR_011462	DQ585496	1.60898	0.686149		AP001065.15
piR-51376	hsa_piR_010589	DQ584264	1.60793	0.685203	GOLGA2P7	DNM1P41	LINC01596	GOLGA2P10	CSPG4P8	GOLGA2P7
piR-37634	hsa_piR_021553	DQ599568	1.60683	0.684219		None
piR-36523	hsa_piR_020677	DQ598457	1.60635	0.683788		ANKRD20A4-ANKRD	LINC00905
piR-39186	hsa_piR_022749	DQ601120	1.60552	0.683043		AL138889.1
piR-59500	hsa_piR_016436	DQ592388	1.60271	0.680515		None
piR-34930	hsa_piR_019575	DQ596864	1.60254	0.680358		DGKQ
piR-36155	hsa_piR_020444	DQ598089	1.60231	0.680154		PAAF1
piR-55730	hsa_piR_013637	DQ588618	1.60119	0.679144		TBC1D3P3
piR-49799	hsa_piR_008607	DQ581687	1.60075	0.67875		None
piR-40298	hsa_piR_001608	DQ572186	1.60067	0.678672		AC015818.9	TBC1D3P4	TBC1D3P3
piR-32701	hsa_piR_009312	DQ582589	1.59997	0.678048		CAND2
piR-47340	hsa_piR_006754	DQ579228	1.59769	0.675987		None
piR-32843	hsa_piR_009425	DQ582731	1.59646	0.674879		None
piR-41565	hsa_piR_002555	DQ573453	1.5964	0.674819		None
piR-34711	hsa_piR_019400	DQ596645	1.59563	0.674123		None
piR-35145,		DQ597079	1.595	0.673558		None
piR-51662	hsa_piR_010783	DQ584550	1.59494	0.673505		AC017091.1	RP11-506N2.1
piR-37733	hsa_piR_021636	DQ599667	1.59432	0.672943		None
piR-57591	hsa_piR_014971	DQ590479	1.5935	0.672194		ELFN2
piR-41685	hsa_piR_002647	DQ573573	1.59003	0.669055		None
piR-47866	hsa_piR_007152	DQ579754	1.58893	0.66806		AC015818.9	TBC1D3P4	TBC1D3P3
piR-57689	hsa_piR_015049	DQ590577	1.58819	0.667386		LCMT1-AS1
piR-43048	hsa_piR_003624	DQ574936	1.58701	0.66631		ELFN2
piR-45910		DQ577798	1.58623	0.665598		None
piR-37263	hsa_piR_021257	DQ599197	1.58588	0.665286		ZNF7	COMMD5
piR-48969		DQ580857	1.58474	0.664246		YWHAZ	C4orf50	CYP19A1
piR-55607	hsa_piR_013556	DQ588495	1.58123	0.661043		LINC00621	ATRNL1
piR-37416	hsa_piR_021371	DQ599350	1.57978	0.659719		AL138889.1
piR-61212	hsa_piR_018225	DQ595100	1.57863	0.658672		Many
piR-45493	hsa_piR_005370	DQ577381	1.57795	0.658055		GHSR	SLC24A3
piR-59266	hsa_piR_016246	DQ592154	1.57775	0.657867		AL133279.2	RP11-753D20.1
piR-51423		DQ584311	1.57749	0.657631		BCAS1	GJB4	GARRE1	LOC100130673	ITPKB	LINC01838
piR-37186	hsa_piR_021193	DQ599120	1.57675	0.656958		AGAP1	RP11-545A16.4
piR-58134	hsa_piR_015390	DQ591022	1.57664	0.656851		DNM1P47
piR-55866	hsa_piR_013730	DQ588754	1.57632	0.656562	LINC00661	LINC00661
piR-50069	hsa_piR_009604	DQ582957	1.5761	0.656358		SEC16A
piR-55061	hsa_piR_013247	DQ587949	1.57426	0.654675	TBC1D3P1 TBC1D3P2	Many
piR-58251	hsa_piR_015475	DQ591139	1.57332	0.653816		LINC00905
piR-53410	hsa_piR_012060	DQ586298	1.5731	0.653608		FARP1
piR-38014	hsa_piR_021863	DQ599948	1.57041	0.651141	IRGQ	IRGQ	L34079.1
piR-51361	hsa_piR_010578	DQ584249	1.5704	0.651129	USP6	TBC1D3P2	TBC1D3P4	USP6	TBC1D3P3
piR-34366		DQ596300	1.56721	0.6482		DNM1P49	DNM1P47	DNM1P46
piR-57964	hsa_piR_015266	DQ590852	1.56694	0.647947		ELFN2
piR-47255	hsa_piR_006685	DQ579143	1.56691	0.647919		ZNF804B	JMJD6
piR-33148	hsa_piR_016733	DQ593036	1.56617	0.647238		CTC-559E9.12
piR-31139	hsa_piR_000822	DQ571027	1.5651	0.646253		RP13-39P12.2
piR-32341		DQ582229	1.5644	0.645606		None
piR-31818		DQ571706	1.56086	0.642345		None
piR-35051	hsa_piR_019671	DQ596985	1.56045	0.64196		MARCKS	NUTM2B-AS1	NUTM2A-AS1	LINC00863
piR-59444	hsa_piR_016389	DQ592332	1.55879	0.640425		AL133279.2	RP11-753D20.1
piR-37370	hsa_piR_021329	DQ599304	1.55872	0.640359		UBR3	CPNE8
piR-32663	hsa_piR_009279	DQ582551	1.55789	0.639596		FAT4	RP11-726G1.1	RP11-599J14.2
piR-49005		DQ580893	1.55785	0.639557		None
piR-48140		DQ580028	1.55776	0.63947		None
piR-61435	hsa_piR_018405	DQ595323	1.55683	0.638607		LINC00654	RP5-1022P6.7
piR-42205		DQ574093	1.55595	0.6378		None
piR-31052	hsa_piR_000753	DQ570940	1.55276	0.634834		FP236383.1	FP671120.1	AC004448.5
piR-56460	hsa_piR_014161	DQ589348	1.55246	0.63456	PLEKHB2	PLEKHB2
piR-58516		DQ591404	1.55231	0.634417		None
piR-32608	hsa_piR_009228	DQ582496	1.55044	0.632675		ANKIB1	AC004448.5
piR-58762	hsa_piR_015840	DQ591650	1.55042	0.632657		LINC01016
piR-39690	hsa_piR_023122	DQ601624	1.54896	0.631296		PRNCR1	GSTM2	IQCD	RIMS2	PVRL3-AS1
piR-42612	hsa_piR_003319	DQ574500	1.54891	0.631252	PAFAH2	PAFAH2
piR-56761	hsa_piR_014366	DQ589649	1.54863	0.630992		VKORC1L1
piR-48059		DQ579947	1.54832	0.630708		None
piR-61205		DQ595093	1.54767	0.630094		None
piR-53687	hsa_piR_012258	DQ586575	1.54675	0.629236		None
piR-59431		DQ592319	1.54608	0.628612		None
piR-48734		DQ580622	1.54584	0.62839		DHX30	SORCS2
piR-49927		DQ581815	1.54498	0.627584		NPAP1P6
piR-55970	hsa_piR_013803	DQ588858	1.54483	0.627449		PRMT8
piR-46747	hsa_piR_006315	DQ578635	1.54445	0.627089		None
piR-50978		DQ583866	1.54369	0.626382		LINC00905
piR-47033	hsa_piR_006526	DQ578921	1.54225	0.625038		LOC105371730	RHOT1P3	ANKRD20A9P
piR-47695	hsa_piR_007027	DQ579583	1.54216	0.624954	NCAPH2	NCAPH2
piR-61616	hsa_piR_018546	DQ595504	1.54199	0.624791		WASF2
piR-42650	hsa_piR_003348	DQ574538	1.54193	0.624737		AC061975.5	CTD-2008P7.6
piR-46561	hsa_piR_006162	DQ578449	1.54079	0.62367		AL133279.2	RP11-753D20.1
piR-45085	hsa_piR_005052	DQ576973	1.5405	0.623397	FAM225A	FAM225A	FAM225B
piR-56498	hsa_piR_014189	DQ589386	1.54044	0.623346		ZCCHC23
piR-47907	hsa_piR_007186	DQ579795	1.54001	0.622937		HOXB1	BX664727.3	RP11-146D12.2
piR-34371	hsa_piR_019165	DQ596305	1.53797	0.621029		AC091544.2	RP11-386M24.3
piR-34774	hsa_piR_019452	DQ596708	1.53786	0.620925		None
piR-34082	hsa_piR_018943	DQ596016	1.53779	0.62086		LOC100379224	ZNF300P1
piR-53234	hsa_piR_011922	DQ586122	1.5369	0.620023		SEC61A2	NPAP1P6
piR-38822	hsa_piR_022484	DQ600756	1.53687	0.619999		None
piR-48955		DQ580843	1.53561	0.618813		CACNA1S	ELFN2
piR-52197	hsa_piR_011179	DQ585085	1.5344	0.617674	FAM225A	PLOD3	FAM225A	FAM225B
piR-61682	hsa_piR_018593	DQ595570	1.53402	0.617321		None
piR-32619	hsa_piR_009237	DQ582507	1.53336	0.616698		Many
piR-49594		DQ581482	1.53105	0.614523		None
piR-32501		DQ582389	1.52996	0.613498		None
piR-58212		DQ591100	1.52646	0.610194		CYP19A1	RP11-108K3.1
piR-49600		DQ581488	1.52604	0.609793		LINC00905
piR-49129	hsa_piR_008103	DQ581017	1.52293	0.606848		LINC01016
piR-46970		DQ578858	1.52285	0.606777		Not in Database
piR-49569	hsa_piR_008448	DQ581457	1.52207	0.606035		None
piR-56675	hsa_piR_014316	DQ589563	1.52129	0.605295		AL138889.1	LINC01016
piR-58479	hsa_piR_015631	DQ591367	1.52038	0.604435		OXGR1	NR2C2	MRPS25
piR-55299	hsa_piR_013415	DQ588187	1.51875	0.602887		PCLO
piR-35919		DQ597853	1.51859	0.60273		None
piR-39721	hsa_piR_023146	DQ601655	1.51797	0.602148		AL138889.1
piR-36045	hsa_piR_020368	DQ597979	1.51721	0.601423		LINC01016
piR-46895	hsa_piR_006426	DQ578783	1.51685	0.60108		FP236383.1	FP671120.1	AC004448.5
piR-35333		DQ597267	1.51683	0.601055		SULF2	AL138889.1	LINC01016
piR-54076		DQ586964	1.51593	0.600205		None
piR-52560	hsa_piR_011434	DQ585448	1.51418	0.598533		SAYSD1	ANKRD18EP
piR-54096	hsa_piR_012556	DQ586984	1.51348	0.597874	GOLGA2P7	AC044860.1	CSPG4P12	GOLGA2P7	GOLGA2P10	RP11-561C5.4	CSPG4P8
piR-45476	hsa_piR_005354	DQ577364	1.51333	0.597726		PGM5
piR-39579	hsa_piR_023048	DQ601513	1.51332	0.597713		None
piR-34625	hsa_piR_019336	DQ596559	1.51316	0.597565		TPRX1	LOC101929162
piR-35537	hsa_piR_020001	DQ597471	1.5128	0.597221		TBC1D2B
piR-40997	hsa_piR_002153	DQ572885	1.51276	0.597187		ELFN2
piR-46220	hsa_piR_005903	DQ578108	1.51259	0.597016	TRIM5	TRIM5	RP11-797H7.1
piR-51006	hsa_piR_010315	DQ583894	1.51137	0.595853	LINC00640	Many
piR-42107		DQ573995	1.50961	0.594178		None
piR-48735	hsa_piR_007800	DQ580623	1.50918	0.593761		SORCS2	DHX30
piR-46108	hsa_piR_005822	DQ577996	1.5086	0.59321		SPATA8-AS1
piR-55925	hsa_piR_013769	DQ588813	1.50804	0.592672		RP11-545A16.3
piR-34374		DQ596308	1.50718	0.591849		Not in Database
piR-44567	hsa_piR_004702	DQ576455	1.50554	0.590277		None
piR-41637	hsa_piR_002610	DQ573525	1.50522	0.589977		DNAJC9
piR-60922	hsa_piR_017999	DQ594810	1.50456	0.589339		AL138889.1
piR-35427	hsa_piR_019923	DQ597361	1.50447	0.589256		None
piR-34194	hsa_piR_019032	DQ596128	1.5007	0.585634		None

### Sheet: RSV Actual
PiRNA Name	piRNA alias name	DQ	Fold change Linear scale	Log2FC	Found Target in Gene Array	Predicted Target genes
piR-58759	hsa_piR_015838	DQ591647	3.49126	1.80375		AL133279.2	RP11-753D20.1
piR-39412	hsa_piR_022928	DQ601346	3.48909	1.80285		AC008555.2	CTC-523E23.5	CTC-523E23.11
piR-37912	hsa_piR_021788	DQ599846	3.4342	1.77997		AC091078.3	RP11-266O8.1	RP11-164C12.2
piR-37317	hsa_piR_021296	DQ599251	3.05203	1.60977		None
piR-41293	hsa_piR_002360	DQ573181	2.66762	1.41556		None
piR-61165		DQ595053	2.57552	1.36486		None
piR-39690	hsa_piR_023122	DQ601624	2.47253	1.30599		PRNCR1	GSTM2	IQCD	RIMS2	PVRL3-AS1	PVRL3-AS1
piR-38237	hsa_piR_022015	DQ600171	2.33184	1.22147		None
piR-43080	hsa_piR_003651	DQ574968	2.28482	1.19208		CHEK2P2
piR-32678	hsa_piR_009294	DQ582566	2.27134	1.18354		Many
piR-30426		DQ570314	2.23636	1.16115		GABPB1-IT1	FAM30C
piR-37245	hsa_piR_021242	DQ599179	2.21962	1.15031		None
piR-52554	hsa_piR_011430	DQ585442	2.19454	1.13392		GOLGA2P5	RP11-299H22.3
piR-46681	hsa_piR_006259	DQ578569	2.18748	1.12927		AL049749.1
piR-51765	hsa_piR_010866	DQ584653	2.15898	1.11035		Many
piR-37822	hsa_piR_021712	DQ599756	2.13895	1.09691		CFLAR	AC018735.1
piR-39773		DQ601707	2.07777	1.05504		None
piR-30908	hsa_piR_000636	DQ570796	2.05973	1.04245	DNM1P47	Many
piR-36946	hsa_piR_020998	DQ598880	2.05377	1.03828		WBSCR16
piR-42077	hsa_piR_002953	DQ573965	2.05296	1.0377		PIEZO1	AC015818.9	TBC1D3P4	RP11-434D2.3	TBC1D3P3
piR-61598	hsa_piR_018534	DQ595486	2.03925	1.02804		TMX2	TMX2P1	SLC25A51	RP11-613M10.9	TMX2-CTNND1
piR-37798		DQ599732	2.0097	1.00698		Not in Database
piR-50978		DQ583866	2.00047	1.00034		LINC00905
piR-49494	hsa_piR_008385	DQ581382	1.95329	0.965909		RP11-299H22.4	GOLGA2P11
piR-56570	hsa_piR_014238	DQ589458	1.93925	0.955502		SLC4A8
piR-55216	hsa_piR_013353	DQ588104	1.91418	0.936723		TACC1	PTBP3	PKNOX1	AP3B2	AP003721.4	RP11-881M11.2
piR-46459	hsa_piR_006079	DQ578347	1.90826	0.932254		AL138889.1	RP3-468B3.2
piR-38759	hsa_piR_022440	DQ600693	1.90733	0.931555		AC061975.1	CTD-2008P7.1	CTD-2008P7.3
piR-41870	hsa_piR_002793	DQ573758	1.90594	0.930503		KCNH8
piR-44235	hsa_piR_004447	DQ576123	1.90573	0.930342		None
piR-34711	hsa_piR_019400	DQ596645	1.888	0.916858		None
piR-43321	hsa_piR_003829	DQ575209	1.87925	0.91016		PDE1C	OPA3	TMEM181	TATDN2P2
piR-33944		DQ593832	1.87232	0.904828		None
piR-51945		DQ584833	1.86708	0.900783		None
piR-53587	hsa_piR_012186	DQ586475	1.83215	0.873536		AC044860.1	GOLGA2P7	CSPG4P8	DNM1P24	RP11-561C5.4	CSPG4P12	GOLGA2P10
piR-35239		DQ597173	1.82238	0.86582		None
piR-32463	hsa_piR_009119	DQ582351	1.80952	0.855609		AC091544.2	RP11-386M24.3
piR-57117	hsa_piR_014613	DQ590005	1.80582	0.852652		LINC01016
piR-54151	hsa_piR_012600	DQ587039	1.80515	0.852119		Many
piR-35198	hsa_piR_019768	DQ597132	1.80199	0.84959		ZNF396
piR-41238	hsa_piR_002313	DQ573126	1.79236	0.841857	SPATA31C2	Many
piR-43788	hsa_piR_004165	DQ575676	1.78293	0.83425		LLNLF-136C3.1	LINC00905
piR-34200	hsa_piR_019034	DQ596134	1.78014	0.831995		LINC01015
piR-60228	hsa_piR_017449	DQ594116	1.77702	0.829462		AP001120.1	RP11-677O4.2
piR-50802	hsa_piR_010166	DQ583690	1.7732	0.826356		AC123768.3	GOLGA8R	GOLGA8O	GOLGA8Q	RP11-1000B6.8	GOLGA8N
piR-42188	hsa_piR_003021	DQ574076	1.76936	0.823224		RN7SL484P	CTD-2054N24.1	DNM1P46
piR-41493	hsa_piR_002508	DQ573381	1.76418	0.818994		DNAJC5
piR-36763	hsa_piR_020844	DQ598697	1.7599	0.815495		PCLO	LOC652276	PDPK1	PDPK2P	RP11-20I23.6	AC141586.5
piR-45833	hsa_piR_005620	DQ577721	1.75921	0.814926		GOLGA2P9	RP11-299H22.3	Metazoa_SRP
piR-43000		DQ574888	1.74433	0.802677		Not in Database
piR-55987		DQ588875	1.74237	0.801053		RP13-39P12.2
piR-41134	hsa_piR_002240	DQ573022	1.72296	0.784885		CYP19A1	MIR4713HG
piR-49745	hsa_piR_008574	DQ581633	1.71909	0.781642		FBXO34
piR-47011	hsa_piR_006508	DQ578899	1.71305	0.776565		LINC00905
piR-58965		DQ591853	1.71031	0.77426		Not in Database
piR-38901	hsa_piR_022540	DQ600835	1.70367	0.768647		RP11-434D2.10
piR-60627	hsa_piR_017761	DQ594515	1.69611	0.762231		MAP3K9
piR-31852	hsa_piR_001272	DQ571740	1.69172	0.758492		AL109935.2	LINC00654	RP5-1022P6.7
piR-40286	hsa_piR_001599	DQ572174	1.68175	0.749962		NPAP1P6
piR-33603	hsa_piR_017001	DQ593491	1.67807	0.746804		None
piR-58095		DQ590983	1.6713	0.740972		None
piR-58066	hsa_piR_015337	DQ590954	1.65133	0.723627		ULBP3	AADAT	IQSEC1	LINC02466	ARL17B	ARL17A
piR-48880	hsa_piR_007916	DQ580768	1.64774	0.720484		MFSD5
piR-43311	hsa_piR_003822	DQ575199	1.6455	0.718525		LINC01743	AC015818.9	TBC1D3P4	RP11-434D2.3	TBC1D3P3
piR-32115		DQ582003	1.64517	0.71824		RP11-299H22.3	GOLGA2P11
piR-39139	hsa_piR_022711	DQ601073	1.64195	0.71541		FHIT
piR-38630	hsa_piR_022336	DQ600564	1.64163	0.715125	GLB1L	GLB1L
piR-32049	hsa_piR_008797	DQ581937	1.64147	0.71499		None
piR-51718	hsa_piR_010827	DQ584606	1.6379	0.711843		LINC00654
piR-48810	hsa_piR_007861	DQ580698	1.63634	0.710475		CCR6
piR-33652	hsa_piR_017034	DQ593540	1.63587	0.710061	DNM1P47	GOLGA8VP	DNM1P47
piR-58823	hsa_piR_015887	DQ591711	1.63435	0.708718		AL138889.1	RP3-468B3.2	LINC01016
piR-58826	hsa_piR_015890	DQ591714	1.6326	0.707169		DNM1P46
piR-47899	hsa_piR_007178	DQ579787	1.63201	0.706646		Metazoa_SRP	RP11-299H22.3
piR-50153	hsa_piR_009675	DQ583041	1.63008	0.704943		None
piR-47466		DQ579354	1.62921	0.70417		None
piR-52305		DQ585193	1.62713	0.702333		None
piR-44653	hsa_piR_004765	DQ576541	1.62317	0.698815		None
piR-43634	hsa_piR_004046	DQ575522	1.62121	0.69707		None
piR-43215	hsa_piR_003757	DQ575103	1.62026	0.696228		None
piR-60085	hsa_piR_017340	DQ593973	1.61688	0.693217		None
piR-58671	hsa_piR_015777	DQ591559	1.61543	0.691918		SMU1
piR-47603		DQ579491	1.61244	0.689246		None
piR-30399	hsa_piR_000253	DQ570287	1.61222	0.689046		None
piR-37755	hsa_piR_021655	DQ599689	1.61132	0.688242		None
piR-58608	hsa_piR_015733	DQ591496	1.61121	0.688144		None
piR-52001	hsa_piR_011032	DQ584889	1.60988	0.686952		LRRC59	EME1
piR-54870	hsa_piR_013096	DQ587758	1.60632	0.683762		MBNL2
piR-41219		DQ573107	1.60522	0.682769		DNM1P35	DNM2	LOC440300	RP13-608F4.5	GOLGA2P7	CSPG4P8	CSPG4P12
piR-32103	hsa_piR_008841	DQ581991	1.6039	0.681581		None
piR-54399		DQ587287	1.60368	0.681387		LOC101409256	LINC01120	LINC02222	RP11-451H23.3
piR-52968	hsa_piR_011716	DQ585856	1.60195	0.679826		ITPRIPL2	OTUD7A
piR-39227		DQ601161	1.59965	0.677761		LOC100130691	LINC01963
piR-61642	hsa_piR_018567	DQ595530	1.59897	0.677139		AL133279.2	RP11-753D20.1
piR-31956	hsa_piR_001335	DQ571844	1.59216	0.670986		AL133279.2	RP11-753D20.1
piR-54992	hsa_piR_013189	DQ587880	1.58574	0.665154		CYP19A1	MIR4713HG
piR-53984	hsa_piR_012472	DQ586872	1.58534	0.664796		Many
piR-52696		DQ585584	1.58323	0.662868		GTF3C5	RP11-299H22.3
piR-52943	hsa_piR_011699	DQ585831	1.58237	0.662089		None
piR-45347	hsa_piR_005254	DQ577235	1.5822	0.661933		None
piR-57822		DQ590710	1.58045	0.660333		None
piR-58710	hsa_piR_015802	DQ591598	1.57478	0.655151	ZNF652	ZNF652
piR-59016	hsa_piR_016047	DQ591904	1.57353	0.654		Many
piR-33050	hsa_piR_016664	DQ592938	1.57209	0.652683		SNORA21	RPL23
piR-45141	hsa_piR_005094	DQ577029	1.57093	0.65162		FAM225A	FAM225B
piR-43245	hsa_piR_003781	DQ575133	1.57047	0.6512		Many
piR-35918	hsa_piR_020287	DQ597852	1.56699	0.647998		REXO5	ERI2	AC004381.6
piR-50829	hsa_piR_010185	DQ583717	1.56618	0.647249		RGS12
piR-50357	hsa_piR_009841	DQ583245	1.5658	0.646898	ST6GALNAC5, SCART1, SGPP2, TBC1D5, OBSCN	Many
piR-47904	hsa_piR_007183	DQ579792	1.56563	0.646744	DNM1P47	Many
piR-44985		DQ576873	1.56352	0.644797		TDRG1
piR-43840	hsa_piR_004202	DQ575728	1.56284	0.644171		None
piR-41559		DQ573447	1.56191	0.643313		LINC00905
piR-52910	hsa_piR_011669	DQ585798	1.55921	0.640813		None
piR-51047	hsa_piR_010351	DQ583935	1.55757	0.6393		None
piR-36928		DQ598862	1.55669	0.638482		RP11-299H22.3	Metazoa_SRP
piR-46658	hsa_piR_006242	DQ578546	1.55322	0.63526	DNM1P47	DNM1P47
piR-30455	hsa_piR_000290	DQ570343	1.5514	0.633572		Many
piR-41561	hsa_piR_002551	DQ573449	1.54809	0.630485		LINC00905	LLNLF-136C3.1
piR-56698	hsa_piR_014325	DQ589586	1.54757	0.630008		SNX33P1	LINC00905
piR-51043	hsa_piR_010347	DQ583931	1.5474	0.629843		CELF3	NACC2	DNM1P47	GOLGA8VP
piR-37708	hsa_piR_021614	DQ599642	1.54585	0.628404		None
piR-58636	hsa_piR_015749	DQ591524	1.54583	0.628379		PTX3
piR-41019	hsa_piR_002169	DQ572907	1.54557	0.628143		SLC5A2	LINC01107
piR-57631	hsa_piR_015003	DQ590519	1.54545	0.628026		SOCS7
piR-42520		DQ574408	1.54484	0.627457		LINC00964
piR-45638	hsa_piR_005479	DQ577526	1.54321	0.625931		LINC00905
piR-55360	hsa_piR_013457	DQ588248	1.54093	0.623798		SLC52A2	FKBP9P1	FKBP9	TMEM217
piR-57603	hsa_piR_014981	DQ590491	1.54031	0.623216		None
piR-32950	hsa_piR_009511	DQ582838	1.53837	0.621399		Metazoa_SRP	RP11-299H22.3
piR-61824	hsa_piR_018702	DQ595712	1.53399	0.617286		EVI5	FDPSP2	HTATSF1P2	LINC01206	RP11-299H22.3	Metazoa_SRP
piR-52170	hsa_piR_011156	DQ585058	1.53104	0.614515		AC008132.1	AC008132.13	FAM230B	POM121L7	POM121L4P
piR-42895	hsa_piR_003525	DQ574783	1.52956	0.613114		None
piR-39303	hsa_piR_022841	DQ601237	1.52821	0.611844		GOLGA2P11
piR-33615	hsa_piR_017009	DQ593503	1.52727	0.610954	DNM1P47	DNM1P47	GOLGA8VP
piR-36498		DQ598432	1.52708	0.610772		None
piR-35978	hsa_piR_020322	DQ597912	1.52242	0.606366		AL138889.1	RP3-468B3.2
piR-33228	hsa_piR_016798	DQ593116	1.52061	0.604649		LINC01801
piR-51963	hsa_piR_011002	DQ584851	1.52	0.604068		RP11-299H22.3
piR-35486	hsa_piR_019962	DQ597420	1.51973	0.603817		AL138889.1	LINC01016	RP3-468B3.2
piR-41308	hsa_piR_002373	DQ573196	1.51903	0.603152		LINC01206
piR-42533	hsa_piR_003254	DQ574421	1.51838	0.602529		AC015818.9	TBC1D3P4	TBC1D3P3	RP11-434D2.3
piR-37841	hsa_piR_021729	DQ599775	1.51783	0.602009	HOXC4	HOXC4	HOXC5	HOXC6	RP11-834C11.12
piR-43192	hsa_piR_003739	DQ575080	1.51779	0.601968		UNC119B
piR-47495	hsa_piR_006880	DQ579383	1.5173	0.601509		None
piR-42205		DQ574093	1.51652	0.600769		None
piR-31329	hsa_piR_000957	DQ571217	1.51434	0.59869		HEMK1	LOC442132	ZDHHC15	ZDHHC2	GOLGA2P11
piR-32562		DQ582450	1.51432	0.59867		Many
piR-60746	hsa_piR_017848	DQ594634	1.5118	0.596263	ACACA, CNNM2, NTM, TNIK, NIPAL2	Many
piR-40270	hsa_piR_001585	DQ572158	1.51144	0.595922		LTBP3
piR-44654		DQ576542	1.51005	0.594594		None
piR-55330	hsa_piR_013437	DQ588218	1.50982	0.594372		LINC00905	LLNLF-136C3.1
piR-52301	hsa_piR_011251	DQ585189	1.50931	0.593892	DNM1P47	DNM1P47	GOLGA8VP
piR-58916	hsa_piR_015964	DQ591804	1.50654	0.591244		SNHG14
piR-37011	hsa_piR_021052	DQ598945	1.50596	0.59068		MANF
piR-39919		DQ601853	1.50465	0.589424		None
piR-49096	hsa_piR_008076	DQ580984	1.50123	0.586145		ANKRD36C	ANKRD36B	ANKRD36	ANKRD19P	LINC01016	RP3-468B3.4
