## Supplementary material for "PIWIL4 regulates gene expression and piRNA levels in RSV-infected airway epithelial cells": S5_Downregulated_piRNAs_Found_targets_Pred_targets.xlsx

### Sheet: Basal
PiRNA Name	piRNA alias name	DQ	Fold change Linear scale	Log2FC	Found Target in Gene Array	Predicted Target genes
piR-62009	hsa_piR_018847	DQ595897	-240.423	-7.90943
piR-47520	hsa_piR_006899	DQ579408	-187.867	-7.55357		None Listed
piR-33670	hsa_piR_017048	DQ593558	-152.389	-7.25162		Many
piR-45233	hsa_piR_005163	DQ577121	-82.5094	-6.36649		RP11-438J1.1	TATDN2
piR-60895	hsa_piR_017975	DQ594783	-16.9687	-4.08481	FAM225A	FAM225A	FAM225B
piR-57497	hsa_piR_014909	DQ590385	-6.62004	-2.72684		RALGPS1
piR-34390	hsa_piR_019177	DQ596324	-4.55074	-2.1861		LINC00837
piR-31520		DQ571408	-4.3814	-2.13139
piR-32571		DQ582459	-4.34634	-2.1198		None Listed
piR-46489		DQ578377	-4.25246	-2.0883		Not in Database
piR-30890		DQ570778	-4.24313	-2.08513		None Listed
piR-36376		DQ598310	-4.10221	-2.0364		None Listed
piR-38730	hsa_piR_022415	DQ600664	-3.62845	-1.85935		None Listed
piR-33073	hsa_piR_016684	DQ592961	-3.5404	-1.82391		NPAP1P6
piR-56462	hsa_piR_014162	DQ589350	-3.36262	-1.74959		ELFN2
piR-41111	hsa_piR_002230	DQ572999	-3.24453	-1.69801	ZC2HC1B ITPR2	Many
piR-51657		DQ584545	-3.11249	-1.63807		IDO1
piR-44948	hsa_piR_004969	DQ576836	-3.04338	-1.60567		MIR4713	CYP19A1
piR-61505	hsa_piR_018459	DQ595393	-2.86291	-1.51748		None Listed
piR-30393	hsa_piR_000248	DQ570281	-2.79034	-1.48044		PRR14L	SMU1
piR-57724	hsa_piR_015078	DQ590612	-2.78525	-1.47781	NME7	NME7
piR-39154	hsa_piR_022724	DQ601088	-2.71245	-1.4396		None Listed
piR-39195	hsa_piR_022756	DQ601129	-2.66965	-1.41665		None Listed
piR-60488	hsa_piR_017654	DQ594376	-2.64402	-1.40273		FP325335.1
piR-51017	hsa_piR_010325	DQ583905	-2.63454	-1.39755		LOC100288208
piR-52340	hsa_piR_011281	DQ585228	-2.61446	-1.38651		KRT18P28
piR-39021		DQ600955	-2.61088	-1.38453		Not in Database
piR-32023	hsa_piR_001386	DQ571911	-2.60882	-1.3834	PPM1L ASCC3 ASTN2 JAKMIP2 CCDC158 KCNS3 XRCC4 SH3RF2 CD36 FGGY PPP4R4 SNX16 CSMD3 GULP1 TMPRSS15 TSKU SERPINB7	Many
piR-47936	hsa_piR_007208	DQ579824	-2.60647	-1.3821		IMPDH1P4	RP11-528A10.1
piR-37011	hsa_piR_021052	DQ598945	-2.59472	-1.37558		MANF
piR-53587	hsa_piR_012186	DQ586475	-2.59296	-1.3746	GOLGA2P7	CSPG4P8	RP11-561C5.4	DNM1P24	GOLGA2P7	CSPG4P12	GOLGA2P10
piR-41317	hsa_piR_002379	DQ573205	-2.5409	-1.34534		SHISA6
piR-57392	hsa_piR_014822	DQ590280	-2.54066	-1.3452	CUBN	ATXN1	CUBN	RP11-286O1.1	ALDH5A1	ATXN1
piR-31956	hsa_piR_001335	DQ571844	-2.51532	-1.33074		AL133279.2
piR-37244	hsa_piR_021241	DQ599178	-2.46658	-1.30251		NBPF1
piR-54921	hsa_piR_013134	DQ587809	-2.44621	-1.29055		TLN1	LOC102724579	CAND2
piR-45250		DQ577138	-2.43162	-1.28192		Not in Database
piR-55936	hsa_piR_013777	DQ588824	-2.4256	-1.27834		RDM1
piR-51016		DQ583904	-2.42035	-1.27522		LOC100288208
piR-37097	hsa_piR_021121	DQ599031	-2.38851	-1.25611		CLEC2D	LINC00839	LOC284581
piR-43804	hsa_piR_004177	DQ575692	-2.34506	-1.22963		GLIS3
piR-50444	hsa_piR_009901	DQ583332	-2.34144	-1.2274	Many 148 Total	Many
piR-35692	hsa_piR_020112	DQ597626	-2.33897	-1.22588		RP3-468B3.2
piR-37798		DQ599732	-2.33625	-1.2242		Not in Database
piR-35305	hsa_piR_019837	DQ597239	-2.32598	-1.21784		Many
piR-47139		DQ579027	-2.31799	-1.21287		Not in Database
piR-55013	hsa_piR_013206	DQ587901	-2.2861	-1.19289		TSPAN11	TERLR1
piR-45464	hsa_piR_005342	DQ577352	-2.28095	-1.18964		RP11-299H22.3
piR-32823	hsa_piR_009409	DQ582711	-2.27861	-1.18815		DSCAM	FBXO45	AC016831.7
piR-57567	hsa_piR_014959	DQ590455	-2.26921	-1.18219	FAP HEATR3 CCDC88B EXOC6B BRMS1L LRRIQ1	Many
piR-50437	hsa_piR_009895	DQ583325	-2.26679	-1.18065	Many 265 Total	Many
piR-41464	hsa_piR_002485	DQ573352	-2.26198	-1.17758		SYNE1	ABCA13
piR-43101	hsa_piR_003670	DQ574989	-2.25504	-1.17315		Many
piR-43939	hsa_piR_004271	DQ575827	-2.24305	-1.16546	FAM161B ATL2 IL31RA PSD3 CACNB2 TLE1HCFC2 NUP43 CLDN14 SACM1L ROR2 STAG2 LRPPRC MCF2L RNF216P1	Many
piR-36946	hsa_piR_020998	DQ598880	-2.23745	-1.16186		WBSCR16
piR-34911	hsa_piR_019557	DQ596845	-2.22145	-1.1515	ABCA12 NME7 POTEM THAP8 MED27	Many
piR-32559	hsa_piR_009191	DQ582447	-2.2138	-1.14652	ARFIP1 ACYP2 DPH6 NPIPB5 MYO1B GABRP PRB2 LRCH1 ADARB2 CLK1 GCNT2 PLXDC2	Many
piR-51699	hsa_piR_010814	DQ584587	-2.21149	-1.14502		LINC00905
piR-61861	hsa_piR_018735	DQ595749	-2.21002	-1.14406	SMAP1 ZNF827 RPL3L LMO2 DDAH1 ARHGAP8	Many
piR-45605	hsa_piR_005453	DQ577493	-2.20894	-1.14335	VPS13B	Many
piR-50443	hsa_piR_009900	DQ583331	-2.15546	-1.108		Many
piR-42286	hsa_piR_003087	DQ574174	-2.14338	-1.09989		Many
piR-54769	hsa_piR_013032	DQ587657	-2.14335	-1.09987		None Listed
piR-46432	hsa_piR_006061	DQ578320	-2.14134	-1.09851		Many
piR-48947	hsa_piR_007968	DQ580835	-2.13861	-1.09668		None Listed
piR-40348	hsa_piR_001650	DQ572236	-2.13582	-1.09479	FGGY UTRN GBA3 PRDM5	Many
piR-46658	hsa_piR_006242	DQ578546	-2.13417	-1.09367		DNM1P47
piR-52922	hsa_piR_011681	DQ585810	-2.134	-1.09356		Many
piR-53478	hsa_piR_012114	DQ586366	-2.13305	-1.09292		None Listed
piR-43926	hsa_piR_004262	DQ575814	-2.12758	-1.08921		Many
piR-38240	hsa_piR_022017	DQ600174	-2.12639	-1.08841		Many
piR-34920	hsa_piR_019565	DQ596854	-2.12315	-1.0862	NPTN PDPK1 TAOK1 LRRC2	Many
piR-31360	hsa_piR_000979	DQ571248	-2.12156	-1.08513		Many
piR-41652	hsa_piR_002622	DQ573540	-2.12015	-1.08417		Many
piR-36072		DQ598006	-2.10775	-1.07571		Not in Database
piR-39104	hsa_piR_022681	DQ601038	-2.10214	-1.07186		CTD-2210P24.1
piR-57135	hsa_piR_014629	DQ590023	-2.10122	-1.07123	MANY 281 Total	Many
piR-48326	hsa_piR_007490	DQ580214	-2.09923	-1.06986		CERKL	CHP2	HHIPL1	LOC644285
piR-49654	hsa_piR_008496	DQ581542	-2.08991	-1.06344	ADARB2	HCN1	ADARB2
piR-30574	hsa_piR_000381	DQ570462	-2.0828	-1.05852		COL19A1	MYORG	MCFD2
piR-52079	hsa_piR_011094	DQ584967	-2.07227	-1.05121	ARHGEF4 PHLPP1 G6PD KIF1B HSD17B3 RAB18 MID1 SPG7 MAP3K13 MGST1COQ10B TNFRSF19 NBEAL1 KLF12 PTPRG BCAR3 MRC1 NR5A2 PC NLRP5	Many
piR-40110	hsa_piR_001450	DQ571998	-2.06411	-1.04552	MANY 267Total	Many
piR-44610	hsa_piR_004735	DQ576498	-2.05772	-1.04104	C11orf80 CARD14	Many
piR-57133	hsa_piR_014627	DQ590021	-2.05567	-1.03961	Many 75 Total	Many
piR-35672	hsa_piR_020096	DQ597606	-2.05418	-1.03856	SLC8A1 RPS6KA5 ACYP2 CDYL PLD1	Many
piR-44879	hsa_piR_004919	DQ576767	-2.04767	-1.03398		Many
piR-45358	hsa_piR_005263	DQ577246	-2.04689	-1.03344	AGPAT4	Many
piR-33733	hsa_piR_017094	DQ593621	-2.04422	-1.03155	Many 207 Total	Many
piR-40519	hsa_piR_001795	DQ572407	-2.03868	-1.02764		None Listed
piR-43100		DQ574988	-2.03864	-1.02761		Many
piR-36095	hsa_piR_020401	DQ598029	-2.03856	-1.02755	Many 2591 Total	Many
piR-43103	hsa_piR_003672	DQ574991	-2.03786	-1.02706	Many 28 Total	Many
piR-39802	hsa_piR_023203	DQ601736	-2.03535	-1.02528		Many
piR-43265	hsa_piR_003797	DQ575153	-2.03375	-1.02414		SPATA8-AS1
piR-37271	hsa_piR_021263	DQ599205	-2.03362	-1.02405		ALS2	ANKIB1	KIAA0319L
piR-57132	hsa_piR_014626	DQ590020	-2.0317	-1.02268	Many 518 Total	Many
piR-60619	hsa_piR_017754	DQ594507	-2.0315	-1.02254		GOLGA2P9	RP11-182J1.14
piR-38282		DQ600216	-2.02697	-1.01932		Not in Database
piR-51670	hsa_piR_010790	DQ584558	-2.01781	-1.01279		Many
piR-57965	hsa_piR_015267	DQ590853	-2.01711	-1.01229	ARHGEF3 SCAPER CCDC171 INPP4B LINC01344 ZIM2 DLG2 ARHGEF3-AS1	Many
piR-31856	hsa_piR_001273	DQ571744	-2.01558	-1.01119		C1orf127	KLHDC10
piR-57143	hsa_piR_014637	DQ590031	-2.01502	-1.01079	Many 656 Total	Many
piR-57140	hsa_piR_014634	DQ590028	-2.01217	-1.00875	Many 2576 Total	Many
piR-57138	hsa_piR_014632	DQ590026	-2.00721	-1.0052	ATP7A HS2ST1 BPNT1 RASA4	Many
piR-55973	hsa_piR_013806	DQ588861	-2.00642	-1.00462		GATM	CDCA4
piR-44093	hsa_piR_004343	DQ575981	-2.00167	-1.0012		Many
piR-50660	hsa_piR_010065	DQ583548	-1.99974	-0.999815		None Listed
piR-36428	hsa_piR_020606	DQ598362	-1.99554	-0.996782	ARHGAP23P1 EYS	Many
piR-42491	hsa_piR_003231	DQ574379	-1.99514	-0.996493	Many 25 Total	Many
piR-33226	hsa_piR_016796	DQ593114	-1.98873	-0.991848	Many 35 Total	Many
piR-44880	hsa_piR_004920	DQ576768	-1.98407	-0.98846	LRRFIP1 KIF1B	Many
piR-42320	hsa_piR_003110	DQ574208	-1.97906	-0.984818		RP11-266O8.1
piR-54998	hsa_piR_013194	DQ587886	-1.9786	-0.984483		Many
piR-55935	hsa_piR_013776	DQ588823	-1.96778	-0.97657		None Listed
piR-35674	hsa_piR_020097	DQ597608	-1.96151	-0.971961	Many 72 Total	Many
piR-40666	hsa_piR_001918	DQ572554	-1.96038	-0.971131	ACVR2A CSMD3 SCRN1 RAI1 CAMK2D EPB41SMAD6 SLC17A5 RAPGEF2 DNMT3A NOS1MACF1	Many
piR-31537	hsa_piR_001107	DQ571425	-1.95962	-0.970573	Many 2053 Total	Many
piR-57139	hsa_piR_014633	DQ590027	-1.95861	-0.969833	Many 149 Total	Many
piR-56497	hsa_piR_014188	DQ589385	-1.95589	-0.967828	Many 20 Total	Many
piR-39520	hsa_piR_023010	DQ601454	-1.95448	-0.966784		ELFN2
piR-44881	hsa_piR_004921	DQ576769	-1.95002	-0.963487		Many
piR-43851	hsa_piR_004212	DQ575739	-1.94774	-0.961802		None Listed
piR-57141	hsa_piR_014635	DQ590029	-1.94501	-0.95978	Many 1870 Total	Many
piR-52053	hsa_piR_011076	DQ584941	-1.9445	-0.959403		PTPRT	DKFZP434A062	ELFN2
piR-33221	hsa_piR_016792	DQ593109	-1.94387	-0.958932	Many 9438 Total	Many
piR-44554	hsa_piR_004695	DQ576442	-1.94105	-0.956835		GUSB	MLXIP	DNM1P47	GOLGA8VP
piR-32491		DQ582379	-1.93922	-0.955476		Not in Database
piR-51671	hsa_piR_010791	DQ584559	-1.93863	-0.95504	SLC44A5 NCF1 EPB41 NCF1B LAMA2 ANKRD6 UGGT1 PECAM1	Many
piR-38346	hsa_piR_022105	DQ600280	-1.93487	-0.952233	XRRA1	RNF169	XRRA1
piR-58598	hsa_piR_015725	DQ591486	-1.93307	-0.950896	TACR1	ZNF300	TACR1
piR-57142	hsa_piR_014636	DQ590030	-1.93245	-0.95043	Many 1320 Total	Many
piR-59293	hsa_piR_016271	DQ592181	-1.93156	-0.949764	Many 3848 Total	Many
piR-45459	hsa_piR_005337	DQ577347	-1.93094	-0.9493	Many 272 Total	Many
piR-57134	hsa_piR_014628	DQ590022	-1.92921	-0.948007	Many 33 Total	Many
piR-45257	hsa_piR_005177	DQ577145	-1.92683	-0.946228	Many 41 Total	Many
piR-55111	hsa_piR_013284	DQ587999	-1.92681	-0.946215	ADARB2	ADARB2
piR-40228		DQ572116	-1.92606	-0.945651		GOLGA8VP	DNM1P47
piR-33804	hsa_piR_017138	DQ593692	-1.92599	-0.945599	Many 184 Total	Many
piR-37089	hsa_piR_021114	DQ599023	-1.9234	-0.94366		CTCFL	PTHLH	PRMT8
piR-43109	hsa_piR_003678	DQ574997	-1.92339	-0.943653	ZPLD1	Many
piR-60334	hsa_piR_017531	DQ594222	-1.92094	-0.941809	TBC1D19	Many
piR-56038	hsa_piR_013856	DQ588926	-1.92049	-0.941474	HOGA1 MAP4	Many
piR-60588	hsa_piR_017726	DQ594476	-1.92044	-0.941436		OTUD3
piR-61931	hsa_piR_018789	DQ595819	-1.91957	-0.940783		ADI1	MGC27345	MER11A
piR-41186		DQ573074	-1.91706	-0.938896		BET1	SLC7A14-AS1	LOC399975	ZNF407-AS1	MIR4713	CYP19A1
piR-43106	hsa_piR_003675	DQ574994	-1.91675	-0.938663	Many 36 Total	Many
piR-44883	hsa_piR_004923	DQ576771	-1.91471	-0.937123	BICC1 VPS53	Many
piR-36182	hsa_piR_020457	DQ598116	-1.90964	-0.933299		Many
piR-53352		DQ586240	-1.90947	-0.933173		Not in Database
piR-39521		DQ601455	-1.90602	-0.930563		Not in Database
piR-44940	hsa_piR_004962	DQ576828	-1.89851	-0.924867		Many
piR-38082		DQ600016	-1.89627	-0.923168		Not in Database
piR-54503	hsa_piR_012844	DQ587391	-1.89592	-0.922899		None Listed
piR-44878	hsa_piR_004918	DQ576766	-1.88946	-0.917974	Many 159 Total	Many
piR-47274	hsa_piR_006701	DQ579162	-1.88185	-0.912151		Many
piR-43105	hsa_piR_003674	DQ574993	-1.87884	-0.909843	Many 321 Total	Many
piR-43107	hsa_piR_003676	DQ574995	-1.87867	-0.90971	Many 37 Total	Many
piR-35748	hsa_piR_020155	DQ597682	-1.87648	-0.908032		Many
piR-43166	hsa_piR_003721	DQ575054	-1.87618	-0.907798		Many
piR-45581	hsa_piR_005434	DQ577469	-1.8752	-0.907041		LIN28A	MARK3P3
piR-61840	hsa_piR_018716	DQ595728	-1.87373	-0.905911		Many
piR-40497	hsa_piR_001776	DQ572385	-1.87366	-0.905856	FAM135A STXBP5L ZDHHC20 FGGY EML5 CNTNAP5 GSTA3	Many
piR-43164		DQ575052	-1.87022	-0.903206		Not in Database
piR-42856	hsa_piR_003499	DQ574744	-1.86755	-0.901144		EIF4EBP2
piR-51288	hsa_piR_010526	DQ584176	-1.85573	-0.89199		TOR1AIP2
piR-44085	hsa_piR_004337	DQ575973	-1.85433	-0.890901	PSMD1 ARHGAP19 HTR2B	Many
piR-37604	hsa_piR_021528	DQ599538	-1.85406	-0.890691	SNAP23	DCT	ZNF226	LINC00907	SNAP23
piR-31875	hsa_piR_001283	DQ571763	-1.85305	-0.889904		UNC119B	RP11-173P15.5
piR-31534	hsa_piR_001104	DQ571422	-1.85279	-0.889699	Many 301 Total	Many
piR-37972	hsa_piR_021830	DQ599906	-1.85187	-0.888982	Many 333 Total	Many
piR-46079	hsa_piR_005799	DQ577967	-1.85123	-0.888486	LDB2 TTLL9	Many
piR-47402	hsa_piR_006807	DQ579290	-1.85048	-0.887899	CHIC1 EVI5 TMEM87A KCNS3 SHC3	Many
piR-60870	hsa_piR_017952	DQ594758	-1.84654	-0.884824		Many
piR-57939	hsa_piR_015247	DQ590827	-1.84529	-0.883851	DHODH	SSR3	ACBD5	LOC101928887	DHODH
piR-33717	hsa_piR_017081	DQ593605	-1.84469	-0.883377		Many
piR-43167	hsa_piR_003722	DQ575055	-1.84362	-0.882538		Many
piR-41191	hsa_piR_002282	DQ573079	-1.84329	-0.882284		LMNTD1
piR-61817	hsa_piR_018696	DQ595705	-1.84315	-0.882171		None Listed
piR-37264	hsa_piR_021258	DQ599198	-1.83688	-0.877254		None Listed
piR-60265	hsa_piR_017480	DQ594153	-1.83557	-0.87623		None Listed
piR-36780	hsa_piR_020859	DQ598714	-1.83414	-0.875107		CTC-559E9.4	ZNF506	ZNF56
piR-38509	hsa_piR_022235	DQ600443	-1.83156	-0.873071		HHLA2	NAAA	RHBDF2	LINC01016
piR-59942		DQ592830	-1.82608	-0.868754		Not in Database
piR-43192	hsa_piR_003739	DQ575080	-1.82243	-0.86586		UNC119B
piR-50852	hsa_piR_010200	DQ583740	-1.81691	-0.861491	SLC8A1 C2orf15 GOLT1A FMN2 SPHKAP MYO3A C12orf40 SHROOM3 PDE4DIP TENM4 GNGT1 SLCO1B3 KDM1B	Many
piR-40677	hsa_piR_001929	DQ572565	-1.81679	-0.86139		Many
piR-55960	hsa_piR_013797	DQ588848	-1.81281	-0.858225		Many
piR-49309	hsa_piR_008245	DQ581197	-1.81233	-0.857847		None Listed
piR-57172		DQ590060	-1.81202	-0.857599		Not in Database
piR-51484		DQ584372	-1.81082	-0.856645		None Listed
piR-52551	hsa_piR_011427	DQ585439	-1.80747	-0.853971		LTR87	AC008555.2	CTC-523E23.5	CTC-523E23.11
piR-48344	hsa_piR_007505	DQ580232	-1.80742	-0.853932		Many
piR-45629	hsa_piR_005470	DQ577517	-1.80564	-0.85251		LRRC14
piR-32190		DQ582078	-1.80421	-0.851366		Many
piR-35747		DQ597681	-1.79866	-0.846922		Many
piR-48106		DQ579994	-1.797	-0.84559		Not in Database
piR-59914	hsa_piR_016559	DQ592802	-1.79644	-0.845139	NPIPB5	Many
piR-39807	hsa_piR_023207	DQ601741	-1.79557	-0.844443		Many
piR-30038		DQ569926	-1.79334	-0.84265		Not in Database
piR-60985	hsa_piR_018048	DQ594873	-1.79301	-0.842384	PPHLN1 DNAH7 FAAH2 MAPK10 EXOC6B SCFD2 PDE3B NELL1 ASIC2	Many
piR-52287	hsa_piR_011239	DQ585175	-1.79194	-0.84152	HIRIP3	HIRIP3	INO80E
piR-58095		DQ590983	-1.7917	-0.84133		Not in Database
piR-35294	hsa_piR_019831	DQ597228	-1.79088	-0.84067		Many
piR-36413		DQ598347	-1.79068	-0.840504		Not in Database
piR-30402	hsa_piR_000255	DQ570290	-1.79	-0.839961		CYP19A1
piR-41187		DQ573075	-1.78913	-0.83926		BET1	ZNF407-AS1	LOC399975	SLC7A14-AS1	MIR4713	CYP19A1
piR-41306	hsa_piR_002372	DQ573194	-1.78789	-0.838255	Many 30 Total	Many
piR-40476	hsa_piR_001757	DQ572364	-1.78551	-0.836337	CCDC171 IL18R1 IL1RL1 AK9 FGGY SNHG14 PPM1L	Many
piR-33405	hsa_piR_016909	DQ593293	-1.78514	-0.836036		Many
piR-42069	hsa_piR_002948	DQ573957	-1.78452	-0.835539		None Listed
piR-34132	hsa_piR_018986	DQ596066	-1.78361	-0.834802		Many
piR-32381		DQ582269	-1.78177	-0.833315		Not in Database
piR-58709	hsa_piR_015801	DQ591597	-1.78075	-0.832483		TP53INP1
piR-51045	hsa_piR_010349	DQ583933	-1.77941	-0.831403		Many
piR-47995	hsa_piR_007250	DQ579883	-1.77803	-0.830278		RP11-156P1.3	LRRC37A3	LRRC37A4P
piR-34761		DQ596695	-1.77072	-0.824334		Not in Database
piR-36482		DQ598416	-1.76919	-0.82309		Not in Database
piR-33691		DQ593579	-1.76894	-0.822882		Many
piR-40678	hsa_piR_001930	DQ572566	-1.76889	-0.82284		Many
piR-53501	hsa_piR_012128	DQ586389	-1.76743	-0.821651	CDCA7L	XPO5	CDCA7L
piR-48053		DQ579941	-1.76708	-0.821368		Not in Database
piR-32372	hsa_piR_009049	DQ582260	-1.76649	-0.82089	PLEKHB2	Many
piR-33863	hsa_piR_017183	DQ593751	-1.76517	-0.819806	Many 1264 Total	Many
piR-53984	hsa_piR_012472	DQ586872	-1.76505	-0.819711		Many
piR-56995	hsa_piR_014518	DQ589883	-1.76446	-0.819224		RP5-834N19.1
piR-43110	hsa_piR_003679	DQ574998	-1.76356	-0.81849		Many
piR-35749	hsa_piR_020156	DQ597683	-1.76047	-0.815962		Many
piR-61160	hsa_piR_018187	DQ595048	-1.75937	-0.815056	PLEKHB2	Many
piR-57736		DQ590624	-1.75935	-0.815041	FAM225A	FAM225B	FAM225A
piR-38023	hsa_piR_021868	DQ599957	-1.757	-0.813116		ACTG1P20	LOC148709	TMEM222
piR-40229	hsa_piR_001553	DQ572117	-1.75467	-0.811202		GOLGA8VP	DNM1P47
piR-37317	hsa_piR_021296	DQ599251	-1.75391	-0.810573		None Listed
piR-41208	hsa_piR_002295	DQ573096	-1.75369	-0.810392		SAXO1	PSMC3P1	FAM154A
piR-43947	hsa_piR_004276	DQ575835	-1.75348	-0.810225		ZNF815P	LGR6
piR-40208		DQ572096	-1.75317	-0.809966		Many
piR-49999	hsa_piR_008758	DQ581887	-1.75193	-0.808947		SEC24C
piR-42617	hsa_piR_003324	DQ574505	-1.75082	-0.808034		None Listed
piR-31296		DQ571184	-1.74898	-0.806514		Not in Database
piR-59436	hsa_piR_016382	DQ592324	-1.74715	-0.805003		AC091544.5
piR-37898	hsa_piR_021776	DQ599832	-1.74682	-0.804728		RP11-434D2.11
piR-31757	hsa_piR_001235	DQ571645	-1.74615	-0.80418		PRMT8
piR-50357	hsa_piR_009841	DQ583245	-1.74364	-0.802099	PDE1A TBC1D32 ITPR2 TBC1D5 ELF1 MGAT4C SGPP2	Many
piR-50537	hsa_piR_009973	DQ583425	-1.74343	-0.801924	LRRC4 SND1	SND1	LRRC4
piR-44451	hsa_piR_004609	DQ576339	-1.7418	-0.800583	PC	Many
piR-43357	hsa_piR_003853	DQ575245	-1.74012	-0.799183		NAV3	TFPI2	CACNG7
piR-57988	hsa_piR_015284	DQ590876	-1.73561	-0.795445	ADCY3 CENPO	ADCY5	ADCY3	CENPO
piR-58243	hsa_piR_015470	DQ591131	-1.7351	-0.79502		MYH10	AP000350.10
piR-56037	hsa_piR_013855	DQ588925	-1.73477	-0.794741	Many 224 Total	Many
piR-42219	hsa_piR_003036	DQ574107	-1.73142	-0.791952	CTSB	CTSB
piR-40339	hsa_piR_001643	DQ572227	-1.73045	-0.791148		AAAS
piR-47651	hsa_piR_006993	DQ579539	-1.73032	-0.791042	GOLGA2	CENPJ	GOLGA2P11	GOLGA2	RP11-299H22.3
piR-43578	hsa_piR_004014	DQ575466	-1.72959	-0.790427		Many
piR-61726	hsa_piR_018626	DQ595614	-1.72949	-0.790346		None Listed
piR-56119	hsa_piR_013917	DQ589007	-1.72884	-0.789808		FAM181A-AS1
piR-61101	hsa_piR_018145	DQ594989	-1.72858	-0.789587	Many 256 Total	Many
piR-60664	hsa_piR_017787	DQ594552	-1.72685	-0.788141		Many	AC087499.7
piR-58843		DQ591731	-1.72519	-0.786751		Not in Database
piR-38673	hsa_piR_022367	DQ600607	-1.72423	-0.785955		Many
piR-30467	hsa_piR_000296	DQ570355	-1.72222	-0.784269	ZNF33B	ZNF33A	ZNF33B
piR-47594	hsa_piR_006952	DQ579482	-1.7218	-0.783918		RNFT2	ACO1
piR-59156	hsa_piR_016160	DQ592044	-1.72048	-0.782814		LINC02270
piR-57687	hsa_piR_015048	DQ590575	-1.71996	-0.782371		None Listed
piR-36317	hsa_piR_020540	DQ598251	-1.71936	-0.781869		AC079742.4	ZDHHC4
piR-40708	hsa_piR_001946	DQ572596	-1.71784	-0.780593		GABRG2
piR-32769	hsa_piR_009362	DQ582657	-1.71783	-0.780589		Many
piR-48105		DQ579993	-1.71631	-0.779307		Not in Database
piR-58047	hsa_piR_015322	DQ590935	-1.71621	-0.779226		Many
piR-46454	hsa_piR_006075	DQ578342	-1.71584	-0.778914		Many
piR-46063	hsa_piR_005787	DQ577951	-1.71576	-0.778851		SNX16	GOLGA2P11	EFCAB2	RP11-299H22.3
piR-45567	hsa_piR_005422	DQ577455	-1.71561	-0.778722		GOLGA6L5P	GOLGA6L9	GOLGA8N	DNM1P47	GOLGA6D	ITSN2
piR-58899	hsa_piR_015951	DQ591787	-1.71469	-0.77795	Many 121 Total	Many
piR-60731	hsa_piR_017833	DQ594619	-1.71467	-0.777929		Many
piR-58987	hsa_piR_016024	DQ591875	-1.71366	-0.777081		AL138889.1	LINC01016
piR-56031	hsa_piR_013851	DQ588919	-1.71278	-0.776344	CALCRL	Many
piR-45981	hsa_piR_005728	DQ577869	-1.71213	-0.775795		KIDINS220
piR-39145	hsa_piR_022717	DQ601079	-1.70764	-0.772007		AL138889.1	LINC01016
piR-36093	hsa_piR_020399	DQ598027	-1.70609	-0.77069		Many
piR-40209	hsa_piR_001538	DQ572097	-1.70203	-0.767255		Many
piR-54319	hsa_piR_012723	DQ587207	-1.702	-0.767232		MAPK13
piR-53431	hsa_piR_012079	DQ586319	-1.70162	-0.766911	Many 172 Total	Many
piR-33395		DQ593283	-1.70067	-0.766107		Not in Database
piR-43840	hsa_piR_004202	DQ575728	-1.69795	-0.763793		MER61A
piR-61514	hsa_piR_018467	DQ595402	-1.69702	-0.763005	SENP7 SLC24A1 VPS13B SLCO1B3 C1D TMEM38B FARS2 PLA2G4A SMAP1 TTC28 NPHS2 CYP3A4 HEPHL1 PFKFB1	Many
piR-58541	hsa_piR_015683	DQ591429	-1.6954	-0.761623		AP5M1
piR-39860	hsa_piR_023246	DQ601794	-1.6942	-0.760604		Many
piR-33777		DQ593665	-1.69313	-0.759694		CTC-559E9.9
piR-38026	hsa_piR_021869	DQ599960	-1.69055	-0.75749		None Listed
piR-46062	hsa_piR_005786	DQ577950	-1.69012	-0.757126	GOLGA2	Many
piR-43645	hsa_piR_004052	DQ575533	-1.68982	-0.756873		DENND5B
piR-30119	hsa_piR_000053	DQ570007	-1.68685	-0.754333		LINC00674	LRRC37A16P
piR-39890	hsa_piR_023267	DQ601824	-1.68598	-0.753588		None Listed
piR-41188	hsa_piR_002279	DQ573076	-1.68335	-0.751338		BET1	ZNF407-AS1	LOC399975	SLC7A14-AS1	CYP19A1	MIR4713
piR-42700	hsa_piR_003387	DQ574588	-1.68113	-0.749428	TRIM4 FNIP2 NSL1 LAMA2 ZNF292 SCFD2 ATP7A CCDC178 JAM2 SPECC1L	Many
piR-57745	hsa_piR_015091	DQ590633	-1.67886	-0.747481		CYP19A1	MIR4713
piR-61462	hsa_piR_018427	DQ595350	-1.6775	-0.746309		Many
piR-41803	hsa_piR_002740	DQ573691	-1.67744	-0.74626		None Listed
piR-60746	hsa_piR_017848	DQ594634	-1.67587	-0.744913	ZNF618 FRMD4A PLEKHG1 TNIK MYO1B CNNM2 DPY19L1 NTM ZAN ACACA RGS9	Many
piR-48078	hsa_piR_007310	DQ579966	-1.67078	-0.740523		None Listed
piR-57352	hsa_piR_014791	DQ590240	-1.67056	-0.740332	SLC4A8	HECTD2	SLC4A8
piR-34042	hsa_piR_018908	DQ595976	-1.66982	-0.73969		SEC16A
piR-37857	hsa_piR_021742	DQ599791	-1.66859	-0.738633	UBE2Q2P6 PDZD2	Many
piR-50308	hsa_piR_009799	DQ583196	-1.66717	-0.737399	Many 96 Total	Many
piR-30040		DQ569928	-1.66278	-0.733597		Not in Database
piR-35080		DQ597014	-1.66229	-0.733169		Not in Database
piR-46848	hsa_piR_006393	DQ578736	-1.66134	-0.732347	Many 19 Total	Many
piR-31935	hsa_piR_001318	DQ571823	-1.65997	-0.731159		FP671120.1	FP236383.1	ABCA13
piR-52697	hsa_piR_011505	DQ585585	-1.65901	-0.730324		GTF3C5	RP11-299H22.3
piR-53634		DQ586522	-1.65754	-0.729042		RP11-299H22.3
piR-56006		DQ588894	-1.65704	-0.728609	INPP4B CNTN1 WWOX KIR3DX1	None Listed
piR-30188	hsa_piR_000107	DQ570076	-1.65572	-0.72746		Many
piR-32950	hsa_piR_009511	DQ582838	-1.65378	-0.725767		RP11-299H22.3	Metazoa_SRP
piR-48506	hsa_piR_007625	DQ580394	-1.65277	-0.724882	FAM225A	FAM225B	FAM225A
piR-59136	hsa_piR_016144	DQ592024	-1.65068	-0.723064	RABGAP1L ENKUR	Many
piR-43206	hsa_piR_003751	DQ575094	-1.6505	-0.722902		SFXN5	RAB11FIP5
piR-39670	hsa_piR_023109	DQ601604	-1.64944	-0.721976		LINC00905
piR-41019	hsa_piR_002169	DQ572907	-1.64939	-0.721935		SLC5A2	LINC01107
piR-48072		DQ579960	-1.6491	-0.72168		Not in Database
piR-57523	hsa_piR_014927	DQ590411	-1.64821	-0.720904		None Listed
piR-59473	hsa_piR_016410	DQ592361	-1.64575	-0.718744		None Listed
piR-47663	hsa_piR_007001	DQ579551	-1.64569	-0.71869		GOLGA2P5	GOLGA2P11	RP11-299H22.3
piR-39803	hsa_piR_023204	DQ601737	-1.64285	-0.716203		Many
piR-32413	hsa_piR_009077	DQ582301	-1.64184	-0.715312		DECR2	PM20D1	TRAF2	RABL6
piR-36100	hsa_piR_020404	DQ598034	-1.64058	-0.71421	WWOX	Many
piR-59889	hsa_piR_016538	DQ592777	-1.64024	-0.713907		Many
piR-46127	hsa_piR_005838	DQ578015	-1.63942	-0.713182		AKR1B10	AKR1B15	AL158154.2
piR-36881	hsa_piR_020946	DQ598815	-1.63869	-0.712539		AL133279.2
piR-44259		DQ576147	-1.63752	-0.71151		Metazoa_SRP	RP11-299H22.3
piR-61013	hsa_piR_018072	DQ594901	-1.63747	-0.711473		Many
piR-44097	hsa_piR_004346	DQ575985	-1.637	-0.711053		PLA2G10DP	EIF3CL	EIF3C
piR-57176	hsa_piR_014658	DQ590064	-1.63673	-0.710818	Many 185 Total	Many
piR-38423	hsa_piR_022168	DQ600357	-1.63661	-0.710707	EVA1A EYS FAM135B ZNF562 USP45	Many
piR-41806	hsa_piR_002743	DQ573694	-1.63505	-0.709334		NPAP1P6
piR-40803	hsa_piR_002009	DQ572691	-1.63447	-0.70882		NPAP1
piR-58844		DQ591732	-1.63228	-0.706891		Not in Database
piR-57458	hsa_piR_014877	DQ590346	-1.63073	-0.705519		GOLGA2P11	RP11-299H22.3
piR-32607	hsa_piR_009227	DQ582495	-1.63023	-0.705071		LINC00837
piR-59223	hsa_piR_016208	DQ592111	-1.62971	-0.704613		LINC02575
piR-48861	hsa_piR_007901	DQ580749	-1.62893	-0.703926		CAND2
piR-45042	hsa_piR_005029	DQ576930	-1.62879	-0.7038		None Listed
piR-39153		DQ601087	-1.6276	-0.70275		Not in Database
piR-40572		DQ572460	-1.62755	-0.702705		Not in Database
piR-52794	hsa_piR_011582	DQ585682	-1.62742	-0.702583	SCP2	Many
piR-43347	hsa_piR_003844	DQ575235	-1.62414	-0.699674		PDE6A	LINC00654
piR-43093	hsa_piR_003663	DQ574981	-1.62402	-0.699567		C16orf87	MPZL3	LETM1
piR-60031	hsa_piR_017303	DQ593919	-1.62351	-0.699114	DIO2 TENM4 DLG2	Many
piR-53432	hsa_piR_012080	DQ586320	-1.62235	-0.698085	Many 172 Total	Many
piR-36167		DQ598101	-1.61842	-0.69459		Not in Database
piR-48325	hsa_piR_007489	DQ580213	-1.61719	-0.693492		PDE6A
piR-39133	hsa_piR_022705	DQ601067	-1.61582	-0.692263		EIF2B1
piR-57106	hsa_piR_014602	DQ589994	-1.61052	-0.687522		None Listed
piR-41620	hsa_piR_002597	DQ573508	-1.61017	-0.687216		RP11-753D20.1
piR-37305	hsa_piR_021286	DQ599239	-1.60795	-0.68522		DNAH10	CCDC92	DNAH10OS
piR-38607	hsa_piR_022317	DQ600541	-1.60784	-0.685125		None Listed
piR-55779	hsa_piR_013670	DQ588667	-1.60606	-0.683526		SLC35A2
piR-43217	hsa_piR_003759	DQ575105	-1.60392	-0.681603		Many
piR-38958		DQ600892	-1.60076	-0.678756		Not in Database
piR-52910	hsa_piR_011669	DQ585798	-1.60055	-0.678571		None Listed
piR-51485	hsa_piR_010669	DQ584373	-1.60014	-0.678195		None Listed
piR-38776	hsa_piR_022449	DQ600710	-1.59918	-0.677329		TSR1	SRR
piR-54508	hsa_piR_012848	DQ587396	-1.59707	-0.675429		None Listed
piR-50242	hsa_piR_009745	DQ583130	-1.59667	-0.675063		IMPDH1	GRIN2A
piR-59297	hsa_piR_016273	DQ592185	-1.59639	-0.674812	Many 245 Total	Many
piR-31576	hsa_piR_001133	DQ571464	-1.59513	-0.67367		GOLGA2P11	GOLGA2P5	RP11-299H22.3
piR-42030	hsa_piR_002917	DQ573918	-1.59501	-0.673564		LHX4-AS1	LHX4
		DQ597117	-1.59323	-0.671957
	hsa_piR_005035	DQ576952	-1.5931	-0.671838
	hsa_piR_019783	DQ597154	-1.59017	-0.669185
	hsa_piR_013908	DQ588993	-1.58955	-0.668617
	hsa_piR_018702	DQ595712	-1.58948	-0.668555
		DQ590410	-1.58825	-0.66744
	hsa_piR_004092	DQ575582	-1.58818	-0.667377
	hsa_piR_022874	DQ601275	-1.58679	-0.666108
		DQ576951	-1.58615	-0.665528
		DQ572095	-1.58532	-0.664778
	hsa_piR_020141	DQ597663	-1.58347	-0.663089
	hsa_piR_022736	DQ601101	-1.58336	-0.662993
	hsa_piR_010850	DQ584635	-1.582	-0.661749
	hsa_piR_009510	DQ582837	-1.58178	-0.661546
	hsa_piR_012545	DQ586971	-1.58105	-0.660886
	hsa_piR_009131	DQ582367	-1.58039	-0.660281
	hsa_piR_007956	DQ580817	-1.5786	-0.658643
		DQ599408	-1.57809	-0.658177
	hsa_piR_003071	DQ574153	-1.57747	-0.657614
	hsa_piR_020809	DQ598639	-1.57706	-0.65724
	hsa_piR_009226	DQ582494	-1.57574	-0.656031
	hsa_piR_018619	DQ595606	-1.57568	-0.655979
	hsa_piR_001613	DQ572191	-1.5749	-0.655262
	hsa_piR_015650	DQ591389	-1.57434	-0.654745
	hsa_piR_000869	DQ571098	-1.57401	-0.654443
	hsa_piR_021614	DQ599642	-1.57394	-0.654382
		DQ585584	-1.57324	-0.653737
	hsa_piR_010467	DQ584101	-1.5724	-0.652968
	hsa_piR_011428	DQ585440	-1.57161	-0.652246
	hsa_piR_003950	DQ575380	-1.57146	-0.652105
	hsa_piR_003654	DQ574971	-1.57141	-0.65206
	hsa_piR_015890	DQ591714	-1.57134	-0.651997
	hsa_piR_010278	DQ583846	-1.56887	-0.649726
	hsa_piR_000862	DQ571087	-1.56851	-0.649394
	hsa_piR_008252	DQ581210	-1.56844	-0.649334
		DQ573595	-1.56832	-0.649216
	hsa_piR_005435	DQ577470	-1.56663	-0.647662
	hsa_piR_022416	DQ600665	-1.56454	-0.645742
	hsa_piR_006063	DQ578322	-1.56441	-0.645623
	hsa_piR_023371	DQ601955	-1.56431	-0.645524
	hsa_piR_008097	DQ581009	-1.56419	-0.645413
	hsa_piR_003669	DQ574987	-1.56366	-0.644925
	hsa_piR_004610	DQ576340	-1.56294	-0.644265
	hsa_piR_006138	DQ578420	-1.5622	-0.643578
	hsa_piR_013538	DQ588471	-1.56136	-0.642803
	hsa_piR_002806	DQ573773	-1.56103	-0.642501
	hsa_piR_017001	DQ593491	-1.55893	-0.640555
	hsa_piR_011252	DQ585190	-1.55654	-0.638345
	hsa_piR_001369	DQ571889	-1.55556	-0.63743
	hsa_piR_005562	DQ577643	-1.55522	-0.637121
	hsa_piR_007768	DQ580576	-1.55368	-0.635688
	hsa_piR_018387	DQ595299	-1.55233	-0.634431
	hsa_piR_009675	DQ583041	-1.55113	-0.633324
	hsa_piR_011139	DQ585032	-1.55092	-0.633124
	hsa_piR_011616	DQ585728	-1.55058	-0.632809
	hsa_piR_018340	DQ595244	-1.54939	-0.631701
	hsa_piR_017259	DQ593863	-1.54905	-0.631384
	hsa_piR_015746	DQ591521	-1.54738	-0.629828
		DQ583561	-1.5472	-0.629656
		DQ571742	-1.54576	-0.628316
		DQ579612	-1.54575	-0.628304
	hsa_piR_002341	DQ573159	-1.54554	-0.62811
	hsa_piR_002173	DQ572911	-1.54504	-0.627641
	hsa_piR_010795	DQ584563	-1.54468	-0.627305
		DQ600655	-1.54347	-0.62618
	hsa_piR_006666	DQ579121	-1.54256	-0.625328
		DQ599116	-1.54113	-0.623986
	hsa_piR_012893	DQ587470	-1.54095	-0.623816
	hsa_piR_011673	DQ585802	-1.54071	-0.623592
	hsa_piR_011715	DQ585855	-1.54038	-0.623283
	hsa_piR_019610	DQ596911	-1.54035	-0.62326
	hsa_piR_018785	DQ595815	-1.54031	-0.623223
	hsa_piR_016058	DQ591918	-1.54028	-0.623188
	hsa_piR_003103	DQ574197	-1.53837	-0.621407
	hsa_piR_021965	DQ600083	-1.5383	-0.62134
	hsa_piR_012839	DQ587384	-1.53789	-0.620953
		DQ580118	-1.53774	-0.620814
	hsa_piR_014365	DQ589648	-1.53762	-0.620698
	hsa_piR_007971	DQ580839	-1.53598	-0.619162
	hsa_piR_013258	DQ587971	-1.5352	-0.618431
	hsa_piR_022482	DQ600754	-1.53509	-0.618321
		DQ592209	-1.53413	-0.617421
		DQ571378	-1.53352	-0.616851
	hsa_piR_019728	DQ597074	-1.53217	-0.61558
	hsa_piR_010970	DQ584801	-1.53132	-0.614779
	hsa_piR_013305	DQ588037	-1.53118	-0.614639
	hsa_piR_018596	DQ595575	-1.53082	-0.614301
	hsa_piR_012803	DQ587339	-1.5297	-0.613252
	hsa_piR_004689	DQ576436	-1.52948	-0.613042
	hsa_piR_009156	DQ582402	-1.52933	-0.612902
	hsa_piR_022162	DQ600351	-1.5282	-0.611831
	hsa_piR_004362	DQ576009	-1.52815	-0.611789
	hsa_piR_013055	DQ587688	-1.52806	-0.611702
	hsa_piR_009584	DQ582929	-1.52805	-0.611696
	hsa_piR_011699	DQ585831	-1.52789	-0.61154
	hsa_piR_000483	DQ570597	-1.52736	-0.611041
	hsa_piR_012082	DQ586323	-1.52705	-0.610747
	hsa_piR_017000	DQ593490	-1.52684	-0.610547
		DQ579613	-1.52648	-0.610211
	hsa_piR_017239	DQ593836	-1.52605	-0.609803
	hsa_piR_006744	DQ579214	-1.52557	-0.609344
	hsa_piR_008892	DQ582064	-1.52523	-0.609028
	hsa_piR_005489	DQ577538	-1.52444	-0.608283
	hsa_piR_004210	DQ575737	-1.5244	-0.608238
		DQ576933	-1.52413	-0.607985
	hsa_piR_015591	DQ591300	-1.52385	-0.60772
	hsa_piR_016240	DQ592148	-1.52361	-0.607491
	hsa_piR_007444	DQ580140	-1.52311	-0.607018
	hsa_piR_018085	DQ594917	-1.52252	-0.60646
	hsa_piR_015201	DQ590768	-1.52247	-0.606413
	hsa_piR_007326	DQ579989	-1.52211	-0.606071
	hsa_piR_000848	DQ571067	-1.52195	-0.605922
	hsa_piR_013353	DQ588104	-1.52123	-0.605239
	hsa_piR_022281	DQ600496	-1.52027	-0.604325
	hsa_piR_010446	DQ584070	-1.52008	-0.604148
	hsa_piR_008776	DQ581907	-1.5193	-0.603404
	hsa_piR_017450	DQ594117	-1.51916	-0.603275
	hsa_piR_003639	DQ574954	-1.51894	-0.603061
		DQ589470	-1.51893	-0.60306
		DQ571874	-1.51841	-0.602563
	hsa_piR_007076	DQ579653	-1.51819	-0.602352
	hsa_piR_017869	DQ594660	-1.51808	-0.602251
	hsa_piR_003347	DQ574537	-1.51765	-0.60184
	hsa_piR_022258	DQ600471	-1.51743	-0.601633
	hsa_piR_001459	DQ572009	-1.51726	-0.601473
	hsa_piR_020912	DQ598777	-1.51718	-0.601391
	hsa_piR_022791	DQ601176	-1.51548	-0.599771
	hsa_piR_011872	DQ586059	-1.51526	-0.599563
	hsa_piR_008789	DQ581926	-1.51489	-0.599214
	hsa_piR_013147	DQ587822	-1.51439	-0.598739
		DQ590130	-1.51399	-0.598352
	hsa_piR_014579	DQ589968	-1.51239	-0.596831
	hsa_piR_007905	DQ580755	-1.51213	-0.596584
	hsa_piR_019473	DQ596739	-1.51201	-0.596472
	hsa_piR_005541	DQ577614	-1.5117	-0.596175
		DQ584530	-1.51157	-0.596052
	hsa_piR_018801	DQ595834	-1.51115	-0.595647
	hsa_piR_012380	DQ586752	-1.51091	-0.595421
	hsa_piR_012322	DQ586670	-1.50971	-0.594272
		DQ591537	-1.50963	-0.594195
	hsa_piR_001763	DQ572370	-1.5093	-0.593883
		DQ593176	-1.50876	-0.593367
	hsa_piR_007941	DQ580798	-1.50871	-0.593318
	hsa_piR_014979	DQ590489	-1.50852	-0.593129
	hsa_piR_011876	DQ586065	-1.50771	-0.592359
	hsa_piR_022965	DQ601395	-1.5072	-0.591868
	hsa_piR_008797	DQ581937	-1.50712	-0.59179
	hsa_piR_021729	DQ599775	-1.50654	-0.591243
	hsa_piR_007677	DQ580464	-1.50638	-0.591083
		DQ592745	-1.50594	-0.590667
	hsa_piR_007259	DQ579896	-1.5059	-0.590624
		DQ598640	-1.50584	-0.590568
	hsa_piR_015071	DQ590602	-1.50574	-0.59047
		DQ594377	-1.50559	-0.590326
		DQ581670	-1.50451	-0.589292
		DQ595496	-1.50443	-0.589216
	hsa_piR_007778	DQ580588	-1.50373	-0.588541
	hsa_piR_022042	DQ600203	-1.50364	-0.588464
	hsa_piR_004625	DQ576357	-1.50279	-0.587648
	hsa_piR_021738	DQ599785	-1.5026	-0.587463
	hsa_piR_007446	DQ580145	-1.50179	-0.586679
	hsa_piR_017013	DQ593509	-1.50173	-0.58663
	hsa_piR_005996	DQ578230	-1.50067	-0.58561
	hsa_piR_016659	DQ592932	-1.50057	-0.585514
		DQ598862	-1.50044	-0.585389

### Sheet: RSV
PiRNA Name	piRNA alias name	DQ	Fold change Linear scale	Log2FC	Found Target in Gene Array	Predicted Target genes
piR-35015	hsa_piR_019644	DQ596949	-5.01439	-2.32607		ELFN2
piR-37271	hsa_piR_021263	DQ599205	-4.22828	-2.08007		KIAA0319L/AAVR
piR-41580	hsa_piR_002568	DQ573468	-3.90546	-1.96549		SPATS2	AC133552.1
piR-51016		DQ583904	-3.8839	-1.95751		LOC100288208
piR-44548	hsa_piR_004689	DQ576436	-3.18823	-1.67276		ELFN2
piR-57647	hsa_piR_015015	DQ590535	-3.05288	-1.61017		None Listed
piR-39170	hsa_piR_022739	DQ601104	-2.98383	-1.57717		AL138889.1
piR-45910		DQ577798	-2.68273	-1.4237		Not in Database
piR-58119	hsa_piR_015378	DQ591007	-2.65025	-1.40613		ATP6C	ATP6V0C
piR-35047	hsa_piR_019667	DQ596981	-2.64128	-1.40124		None Listed
piR-48078	hsa_piR_007310	DQ579966	-2.58432	-1.36979		None Listed
piR-57497	hsa_piR_014909	DQ590385	-2.55747	-1.35471	RALGPS1	RALGPS1
piR-39338	hsa_piR_022871	DQ601272	-2.51514	-1.33064		None Listed
piR-45464	hsa_piR_005342	DQ577352	-2.49784	-1.32068		hsa-mir-7162
piR-39951	hsa_piR_023313	DQ601885	-2.46729	-1.30293		L1ME3A
piR-41806	hsa_piR_002743	DQ573694	-2.41889	-1.27435		NPAP1P6
piR-35912	hsa_piR_020281	DQ597846	-2.27257	-1.18433		CABLES2
piR-46266		DQ578154	-2.26577	-1.18		LINC00837
piR-47840	hsa_piR_007134	DQ579728	-2.24106	-1.16418	RASEF	RASEF
piR-38730	hsa_piR_022415	DQ600664	-2.16654	-1.11539		None Listed
piR-54086	hsa_piR_012548	DQ586974	-2.10452	-1.07349		ZNF234
piR-42779	hsa_piR_003433	DQ574667	-2.10242	-1.07205		PRMT8
piR-39472	hsa_piR_022972	DQ601406	-2.09704	-1.06835		VEZT	ZNF609	NAIP
piR-45189	hsa_piR_005128	DQ577077	-2.09578	-1.06748		None Listed
piR-59970	hsa_piR_016603	DQ592858	-2.06634	-1.04708		IGF1R
piR-53412	hsa_piR_012062	DQ586300	-2.0501	-1.0357		CMPK2
piR-45981	hsa_piR_005728	DQ577869	-2.05001	-1.03563		KIDINS220
piR-61049	hsa_piR_018102	DQ594937	-2.0156	-1.01121		CYP19A1
piR-34390	hsa_piR_019177	DQ596324	-2.01219	-1.00876		LINC00837
piR-30673	hsa_piR_000456	DQ570561	-1.98507	-0.989193	GOLGA8M	Many
piR-36780	hsa_piR_020859	DQ598714	-1.98214	-0.987059		ZNF506	ZNF56	CTC-559E9.4
piR-51017	hsa_piR_010325	DQ583905	-1.96956	-0.977876		LOC100288208
piR-31238	hsa_piR_000891	DQ571126	-1.96586	-0.975163		AC091078.3	RP11-266O8.1
piR-57456	hsa_piR_014875	DQ590344	-1.94148	-0.95716		ERVL-E-int
piR-30828	hsa_piR_000574	DQ570716	-1.93374	-0.951393		AP5Z1	C5orf17	CES3	DPY19L2P2	ATG7	PLSCR4	HSD17B4
piR-38386	hsa_piR_022139	DQ600320	-1.92436	-0.944376		LINC00905
piR-33438	hsa_piR_016927	DQ593326	-1.9225	-0.942985		RNF217	STRA6	GPATCH3
piR-31892		DQ571780	-1.90908	-0.932875		Not in Database
piR-57724	hsa_piR_015078	DQ590612	-1.90735	-0.931568	NME7	NME7
piR-54035	hsa_piR_012509	DQ586923	-1.9023	-0.927744		None Listed
piR-54096	hsa_piR_012556	DQ586984	-1.89476	-0.922017		CSPG4P12	GOLGA2P7	GOLGA2P10	CSPG4P8
piR-51699	hsa_piR_010814	DQ584587	-1.89452	-0.921836		LINC00905
piR-40802		DQ572690	-1.88949	-0.917997		NPAP1	L2a
piR-54956	hsa_piR_013163	DQ587844	-1.88846	-0.917211		None Listed
piR-37305	hsa_piR_021286	DQ599239	-1.88661	-0.915799		CCDC92	DNAH10	DNAH10OS
piR-53683	hsa_piR_012255	DQ586571	-1.87963	-0.910452	PLCG1	ZHX3	PLCG1
piR-42617	hsa_piR_003324	DQ574505	-1.87479	-0.906726		None Listed
piR-54965	hsa_piR_013170	DQ587853	-1.86432	-0.898652	IRGQ	L34079.2	IRGQ
piR-31829	hsa_piR_001256	DQ571717	-1.85794	-0.893706		MER89-int
piR-45746	hsa_piR_005556	DQ577634	-1.85652	-0.892601		CTC-559E9.12
piR-38585	hsa_piR_022300	DQ600519	-1.85641	-0.892513		None Listed
piR-36094	hsa_piR_020400	DQ598028	-1.85619	-0.892346		SATL1	LINC00905	LLNLF-136C3.1
piR-57539	hsa_piR_014939	DQ590427	-1.85505	-0.891462	RAP1GAP2	HGSNAT	MYRF	CTD-2583A14.9	ZNF814	RAP1GAP2	RAI1	TGIF1
piR-40459	hsa_piR_001743	DQ572347	-1.85143	-0.888638		GOLGA7B-DT
piR-41867		DQ573755	-1.84683	-0.885051		None Listed
piR-47664	hsa_piR_007002	DQ579552	-1.844	-0.882836		VAX1	L1M4a1	RAB22A
piR-39827	hsa_piR_023220	DQ601761	-1.84056	-0.880143		None Listed
piR-60265	hsa_piR_017480	DQ594153	-1.83194	-0.87337		None Listed
piR-60238	hsa_piR_017458	DQ594126	-1.83153	-0.873051		CXorf21	ERG28	PUM1
piR-42993	hsa_piR_003591	DQ574881	-1.82527	-0.868111		LINC00977	CASC15
piR-55013	hsa_piR_013206	DQ587901	-1.81673	-0.861341		TSPAN11	TERLR1
piR-48762	hsa_piR_007822	DQ580650	-1.81559	-0.860442	DNM1P47	Many
piR-38249	hsa_piR_022025	DQ600183	-1.80555	-0.852435		TBC1D3P3	TBC1D3P4	AC015818.9
piR-39195	hsa_piR_022756	DQ601129	-1.79586	-0.844673		None Listed
piR-54505	hsa_piR_012846	DQ587393	-1.7951	-0.844064		AGAP4	AGAP5	ASAP2	RP11-545A16.3
piR-52869		DQ585757	-1.79336	-0.842666		CYP19A1
piR-55727	hsa_piR_013635	DQ588615	-1.79129	-0.840996		CTC-559E9.9
piR-46981	hsa_piR_006486	DQ578869	-1.77509	-0.82789		LDLRAD3
piR-56028	hsa_piR_013848	DQ588916	-1.7671	-0.821382		None Listed
piR-44378	hsa_piR_004555	DQ576266	-1.75928	-0.814982		SMC5-AS1	TSSC2
piR-54242	hsa_piR_012667	DQ587130	-1.75753	-0.813548		Many
piR-58094	hsa_piR_015361	DQ590982	-1.75434	-0.810929		C17orf67	STOX1
piR-48971	hsa_piR_007983	DQ580859	-1.75331	-0.810081		FUK	PPP1R26
piR-34730	hsa_piR_019416	DQ596664	-1.74601	-0.80406		SGMS1-AS1	FP325335.1
piR-53155	hsa_piR_011862	DQ586043	-1.74548	-0.803623		AL138889.1
piR-54071		DQ586959	-1.73886	-0.798143		Not in Database
piR-47803	hsa_piR_007107	DQ579691	-1.72996	-0.790738		LINC00837
piR-36712	hsa_piR_020813	DQ598646	-1.71899	-0.781565		PUM1
piR-53501	hsa_piR_012128	DQ586389	-1.71645	-0.779425		XPO5	CDCA7L
piR-34169	hsa_piR_019016	DQ596103	-1.71483	-0.778068		None Listed
piR-50280	hsa_piR_009773	DQ583168	-1.71084	-0.774709		None Listed
piR-48103	hsa_piR_007327	DQ579991	-1.7006	-0.766045	RANBP2	RGPD4	RGPD1	RGPD3	RANBP2	RGPD8	RGPD2	RGPD5	RGPD6
piR-36033		DQ597967	-1.69439	-0.760764		Not in Database
piR-61405	hsa_piR_018381	DQ595293	-1.68272	-0.750795		IMPDH1	IMPDH2	IMPDH1P5
piR-31614	hsa_piR_001154	DQ571502	-1.67559	-0.744673		Many
piR-33203	hsa_piR_016782	DQ593091	-1.67479	-0.743978		None Listed
piR-56119	hsa_piR_013917	DQ589007	-1.67077	-0.740509		FAM181A-AS1
piR-30323	hsa_piR_000200	DQ570211	-1.66477	-0.73532		None Listed
piR-48097	hsa_piR_007322	DQ579985	-1.66289	-0.73369		STKLD1
piR-35305	hsa_piR_019837	DQ597239	-1.65975	-0.730965		POLR2J3	RP11-514P8.8	POLR2J2	RP11-514P8.7	RP11-514P8.6	K3BL
piR-34054		DQ595988	-1.65973	-0.730947		Not in Database
piR-44845		DQ576733	-1.65701	-0.728582		MYO5C	GOLGA2P11
piR-61872	hsa_piR_018744	DQ595760	-1.65607	-0.727768		LINC00837	LINC01517
piR-61524	hsa_piR_018477	DQ595412	-1.6541	-0.726046		Many
piR-42411	hsa_piR_003167	DQ574299	-1.65261	-0.724748		None Listed
piR-56006		DQ588894	-1.65252	-0.724672		None Listed
piR-36482		DQ598416	-1.65107	-0.723398		Not in Database
piR-47520	hsa_piR_006899	DQ579408	-1.64494	-0.718035		None Listed
piR-33712	hsa_piR_017078	DQ593600	-1.6441	-0.717298		IFI27L1
piR-39021		DQ600955	-1.6397	-0.713431		Not in Database
piR-44634	hsa_piR_004751	DQ576522	-1.63949	-0.713248		MUC4	LINC01016
piR-34241	hsa_piR_019061	DQ596175	-1.63674	-0.710826		CYP19A1
piR-36711		DQ598645	-1.63056	-0.705371		CXorf21	PUM1
piR-56462	hsa_piR_014162	DQ589350	-1.62423	-0.699757		ELFN2
piR-34290	hsa_piR_019101	DQ596224	-1.62412	-0.699654		None Listed
piR-34761		DQ596695	-1.62374	-0.699322		Not in Database
piR-50277	hsa_piR_009770	DQ583165	-1.62274	-0.698427		PLEKHB2
piR-41111	hsa_piR_002230	DQ572999	-1.62146	-0.697296	ERP44	Many
piR-37721	hsa_piR_021626	DQ599655	-1.6186	-0.694748		None Listed
piR-49842	hsa_piR_008641	DQ581730	-1.61786	-0.694089		HERV3-int
piR-42017	hsa_piR_002905	DQ573905	-1.61623	-0.692633		None Listed
piR-52842		DQ585730	-1.61583	-0.692273		C19orf12	LINC01007	ELFN2
piR-54221	hsa_piR_012650	DQ587109	-1.61537	-0.691868		MSTA	AC021439.1
piR-35580	hsa_piR_020034	DQ597514	-1.60974	-0.686828		AL138889.1
piR-57287	hsa_piR_014741	DQ590175	-1.60457	-0.682186		ADK	LINC01016
piR-57652	hsa_piR_015020	DQ590540	-1.60119	-0.679141		None Listed
piR-59560	hsa_piR_016484	DQ592448	-1.59828	-0.676519		IMPDH1P5
piR-32381		DQ582269	-1.59808	-0.676342		Not in Database
piR-43470		DQ575358	-1.59769	-0.675991		Not in Database
piR-52552	hsa_piR_011428	DQ585440	-1.59766	-0.675958		LRRC37A16P	LRRC37A5P
piR-32664	hsa_piR_009280	DQ582552	-1.59366	-0.672342		L1MCa
piR-56097	hsa_piR_013901	DQ588985	-1.5936	-0.672287		NLGN4X
piR-38658	hsa_piR_022355	DQ600592	-1.59357	-0.672263		CCZ1	CCZ1B
piR-35871	hsa_piR_020249	DQ597805	-1.59356	-0.672255		AC142381.3	AC142086.6	ARHGAP23P1	ARHGAP23
piR-61011	hsa_piR_018070	DQ594899	-1.59295	-0.671697		ZBTB32
piR-53013	hsa_piR_011751	DQ585901	-1.59105	-0.669978		AMDHD1	TBC1D22A-AS1	INPP4A
piR-60002	hsa_piR_016626	DQ592890	-1.58969	-0.668747		PRPF4
piR-46265		DQ578153	-1.58739	-0.66666		LEPROT	TMEM220-AS1	LINC00837
piR-31344	hsa_piR_000968	DQ571232	-1.58647	-0.665822		None Listed
piR-50641	hsa_piR_010052	DQ583529	-1.58505	-0.66453		SST1	FLJ36000
piR-49676	hsa_piR_008514	DQ581564	-1.58282	-0.662494		CTC-559E9.12
piR-44248	hsa_piR_004460	DQ576136	-1.5816	-0.661382	NISCH	NISCH
piR-52246	hsa_piR_011213	DQ585134	-1.5809	-0.660748		SYVN1	MRPL49
piR-60638	hsa_piR_017769	DQ594526	-1.58037	-0.660261		ZG16	INTS4	INTS4L1	INTS4L2	RP11-667F9.1
piR-41271	hsa_piR_002341	DQ573159	-1.57851	-0.65856		EZR
piR-40609	hsa_piR_001868	DQ572497	-1.5785	-0.658557		PRELID1	AC016734.2	WDPCP	MXD3
piR-48433		DQ580321	-1.57752	-0.657663		Not in Database
piR-44804	hsa_piR_004864	DQ576692	-1.57605	-0.656317		IMPDH1P5
piR-40143	hsa_piR_001481	DQ572031	-1.57515	-0.655488	DNM1P47	DNM1P47	DNM1P28	DNM1P50	DNM1P32	DNM1P46
piR-38275		DQ600209	-1.57277	-0.653309		Not in Database
piR-61841	hsa_piR_018717	DQ595729	-1.57226	-0.652836		FAM225A	FAM225B
piR-40180	hsa_piR_001514	DQ572068	-1.57083	-0.65153		EIF3C	EIF3CL
piR-54238	hsa_piR_012665	DQ587126	-1.56977	-0.650556		ALG9	AC011431.1
piR-57689	hsa_piR_015049	DQ590577	-1.56828	-0.649184		LCMT1-AS1
piR-56242	hsa_piR_013998	DQ589130	-1.56617	-0.647241		AC015818.9	TBC1D3P3
piR-30509	hsa_piR_000333	DQ570397	-1.5656	-0.64672		AL138889.1
piR-37129	hsa_piR_021149	DQ599063	-1.56496	-0.646122		None Listed
piR-46267		DQ578155	-1.56444	-0.645649		LINC00837
piR-49104	hsa_piR_008083	DQ580992	-1.56249	-0.643848		ELFN2
piR-39675	hsa_piR_023111	DQ601609	-1.55904	-0.640655		Many
piR-56057	hsa_piR_013871	DQ588945	-1.5589	-0.640524		Many
piR-34026	hsa_piR_018897	DQ595960	-1.5563	-0.638123		MLT1B
piR-34786	hsa_piR_019462	DQ596720	-1.55464	-0.636584		VPS33B-DT	hsa-mir-7162
piR-53012	hsa_piR_011750	DQ585900	-1.55329	-0.63533		FAM225B	FAM225A
piR-54503	hsa_piR_012844	DQ587391	-1.55213	-0.634253		None Listed
piR-47169		DQ579057	-1.54953	-0.631832		Not in Database
piR-48376	hsa_piR_007531	DQ580264	-1.54746	-0.629905		LINC01801
piR-58155	hsa_piR_015403	DQ591043	-1.54741	-0.629853		OR5B21	FAM83F
piR-42700	hsa_piR_003387	DQ574588	-1.54637	-0.628887	EGLN3 FCGR2B ARHGAP28 SCAI PDE4D SPECC1L	Many
piR-55936	hsa_piR_013777	DQ588824	-1.54165	-0.624477		RDM1
piR-55288	hsa_piR_013407	DQ588176	-1.541	-0.623868		None Listed
piR-37874	hsa_piR_021756	DQ599808	-1.54005	-0.622975		MLXIP
piR-50998	hsa_piR_010308	DQ583886	-1.53929	-0.622265		MSTA-int	THE1D-int	AP005212.4
piR-36923		DQ598857	-1.5386	-0.621622		Not in Database
piR-40173	hsa_piR_001508	DQ572061	-1.53615	-0.619319		None Listed
piR-41317	hsa_piR_002379	DQ573205	-1.53583	-0.619016		SHISA6
piR-61831	hsa_piR_018708	DQ595719	-1.53561	-0.618815		ELFN2
piR-56705	hsa_piR_014328	DQ589593	-1.53425	-0.61753		DUSP18	NOP14-AS1	LINC00910	LINC02042	GVINP1
piR-30200	hsa_piR_000118	DQ570088	-1.53174	-0.615168		Many
piR-54206	hsa_piR_012639	DQ587094	-1.52905	-0.612637		None Listed
piR-47630	hsa_piR_006977	DQ579518	-1.52775	-0.611413		None Listed
piR-39769		DQ601703	-1.5272	-0.610891		DNM1P46	CTD-2054N24.1	AC090825.1
piR-49463	hsa_piR_008362	DQ581351	-1.52561	-0.609385		Many
piR-55860	hsa_piR_013726	DQ588748	-1.51996	-0.604033		hsa-mir-7162
piR-53657	hsa_piR_012239	DQ586545	-1.51648	-0.600723		MARK4	SPECC1L	PCF11
piR-39725	hsa_piR_023149	DQ601659	-1.51485	-0.599177		SLURP2	SAFB2	LYNX1
piR-53870	hsa_piR_012386	DQ586758	-1.51368	-0.598057		LIM4	hsa-mir-7162
piR-52043	hsa_piR_011068	DQ584931	-1.51278	-0.5972		hsa-mir-7162	GOLGA2P11
piR-51795	hsa_piR_010881	DQ584683	-1.51217	-0.596618	POLR2J4	Many
piR-30924	hsa_piR_000651	DQ570812	-1.50987	-0.594428		PID1
piR-34421		DQ596355	-1.50967	-0.594229		Not in Database
piR-58071	hsa_piR_015341	DQ590959	-1.50956	-0.594131		TBCC
piR-48430	hsa_piR_007569	DQ580318	-1.50673	-0.591423		KCNQ1OT1	TCF21
piR-39077	hsa_piR_022662	DQ601011	-1.50569	-0.590428		Many
piR-55686	hsa_piR_013610	DQ588574	-1.50513	-0.589884		LINC03007
piR-54239		DQ587127	-1.50468	-0.589457		Many
piR-42649	hsa_piR_003347	DQ574537	-1.50383	-0.588646	MTAP	CD93	AL359922.1	RP11-145E5.5	MTAP
piR-55012	hsa_piR_013205	DQ587900	-1.50116	-0.586073		DEPP1	C10orf10	RASSF4
